# In depth exploration of the alternative proteome of *Drosophila melanogaster*

**DOI:** 10.1101/2022.03.16.484563

**Authors:** Bertrand Fabre, Sebastien A Choteau, Carine Duboé, Carole Pichereaux, Audrey Montigny, Dagmara Korona, Michael J. Deery, Mylène Camus, Christine Brun, Odile Burlet-Schiltz, Steven Russell, Jean-Philippe Combier, Kathryn S Lilley, Serge Plaza

**Author notes:** Corresponding author: Fabre, Bertrand and Plaza, Serge.

## Abstract

Recent studies have shown that hundreds of small proteins were occulted when protein coding genes were annotated. These proteins, called alternative proteins, have failed to be annotated notably due to the short length of their open reading frame (less than 100 codons) or the enforced rule establishing that messenger RNAs (mRNAs) are monocystronic. Several alternative proteins were shown to be biologically active molecules and seem to be involved in a wide range of biological functions. However, genome wide exploration of the alternative proteome is still limited to a few species. In the present article we describe a deep peptidomics workflow which enabled the identification of 401 alternative proteins in *Drosophila melanogaster*. Subcellular localization, protein domains and short linear motifs were predicted for 235 of the alternative proteins identified and point towards specific functions of these small proteins. Several alternative proteins had approximated abundances higher than their canonical counterparts, suggesting that these alternative proteins are actually the main products of their corresponding genes. Finally, we observed fourteen alternative proteins with developmentally regulated expression patterns and ten induced upon heat shock treatment of embryos, demonstrating stage or stress specific production of alternative proteins.
