## Supplementary_table_1 for "In depth exploration of the alternative proteome of *Drosophila melanogaster*"

### Sheet: Feuil1
protein accession numbers	protein length (a.a.)	molecular weight (kDa)	isoelectric point	frame	gene symbol	chr	start genomic coordinates	stop genomic coordinates	strand	transcript accession	N ORF	localization	start transcript coordinates	stop transcript coordinates
II_1397035	372	39.86	4.33	3	CR45018	X	13305880	13306998	+	FBtr0344173	5	Isoform	366	1485
II_1412679	1045	116.51	6.79	1	CG16989	X	793162	796299	+	FBtr0070140	1	Isoform	16	3154
II_1416219	53	6.09	10.32	1	Syt7	4	280139	280385	-	FBtr0089134	5	Isoform	1069	1231
II_1416981	141	16.3	8.67	2	FeCH	3R	31811373	31812060	-	FBtr0085851	1	Isoform	59	485
II_1427880	1296	147.31	6.87	2	alpha-Man-IIb	3R	15812262	15822937	+	FBtr0345238	3	Isoform	140	4031
II_1431170	359	35.96	9.88	3	glo	3R	11815502	11816723	-	FBtr0089918	6	Isoform	684	1764
II_1435547	104	11.88	10.08	2	CG14683	3R	10696732	10697869	+	FBtr0082267	1	Isoform	86	401
II_1436846	412	46.74	8.45	1	CG12746	3R	5565361	5567360	+	FBtr0290215	1	Isoform	196	1435
II_1438026	139	15.16	9.44	3	CG9795	3R	4319787	4322460	+	FBtr0078907	2	Isoform	105	525
II_1444040	1776	198.69	6.58	1	Usp32	3L	19871394	19881067	+	FBtr0332151	1	Isoform	256	5587
II_1444056	1760	196.75	6.42	1	Usp32	3L	19871394	19881067	+	FBtr0332149	1	Isoform	256	5539
II_1444057	1779	199.01	6.52	1	Usp32	3L	19871394	19881067	+	FBtr0332148	1	Isoform	256	5596
II_1444058	1757	196.43	6.48	1	Usp32	3L	19871394	19881067	+	FBtr0332150	1	Isoform	256	5530
II_1446960	155	17.28	10.44	3	RpL10Ab	3L	11823683	11824150	+	FBtr0345073	3	Isoform	432	900
II_1446978	45	4.93	6.48	2	CG5946	3L	11817144	11817281	-	FBtr0301135	7	Isoform	1871	2009
II_1451619	236	24.84	4.22	2	frm	3L	5538971	5539681	-	FBtr0077137	9	Isoform	1163	1874
II_1458354	459	53.87	9.43	2	CG30424	2R	24965556	24967246	-	FBtr0113377	6	Isoform	53	1433
II_1460085	130	15.05	7.14	3	CG30270	2R	22784384	22784842	+	FBtr0300125	2	Isoform	81	474
II_1463541	1646	185.29	6.54	3	CG9485	2R	21313405	21319402	+	FBtr0071600	1	Isoform	39	4980
II_1466783	156	17.86	6.5	3	CG8331	2R	14172151	14172808	+	FBtr0302452	5	Isoform	363	834
II_1471445	1490	171.07	6.87	1	FANCI	2R	8934617	8939780	-	FBtr0088675	6	Isoform	10	4483
II_1474965	2432	273.53	6.07	1	ACC	2R	7974487	7989525	-	FBtr0339124	17	Isoform	190	7489
II_1474989	38	4.15	4.51	1	CG8726	2R	7969259	7969375	-	FBtr0301231	7	Isoform	2224	2341
II_1478846	207	22.84	10.42	3	Jwa	2L	18704754	18705377	-	FBtr0343116	5	Isoform	327	951
II_1482540	711	81.63	6.79	1	ThrRS	2L	12103781	12106762	+	FBtr0080331	1	Isoform	31	2167
II_1486803	57	6.33	10.47	3	CG34310	2L	6674059	6674304	+	FBtr0112506	7	Isoform	96	270
II_1487725	181	21.1	4.83	1	Hel25E	2L	5539631	5540297	-	FBtr0331676	7	Isoform	1588	2134
II_1487759	176	20.25	7.84	3	cl	2L	5520185	5521289	+	FBtr0329968	1	Isoform	51	582
II_1487760	181	20.79	7.84	3	cl	2L	5520185	5521289	+	FBtr0329967	1	Isoform	51	597
II_1490797	139	14.78	3.68	1	Ncoa6	2L	5317210	5317629	-	FBtr0307040	18	Isoform	7699	8119
IP_1396758	70	7.66	11.81	1	CR43480	X	23092328	23092639	+	FBtr0309314	4	lncRNA-ORF	1108	1321
IP_1396999	230	26.11	4.69	1	CR45995	X	14181691	14182383	-	FBtr0347114	1	lncRNA-ORF	334	1027
IP_1397037	566	60.62	5.25	2	CR45018	X	13305298	13306998	+	FBtr0344174	4	lncRNA-ORF	719	2420
IP_1397202	78	9.15	11.08	1	CR42657	X	9688252	9688488	+	FBtr0344595	1	lncRNA-ORF	64	301
IP_1397594	33	3.55	9.67	2	Cp110	X	22482426	22482596	+	FBtr0339501	2	uORF	32	134
IP_1398068	40	4.31	3.97	1	CG32507	X	20780444	20780566	-	FBtr0302987	5	dORF	655	778
IP_1398083	34	4.07	11.48	3	shakB	X	20777338	20777442	-	FBtr0112572	10	uORF	1326	1431
IP_1398767	42	4.82	11.26	3	CG12531	X	19729135	19729263	+	FBtr0335043	23	dORF	5697	5826
IP_1398815	47	5.48	11.43	3	Mer	X	19689741	19689884	-	FBtr0345992	9	dORF	3213	3357
IP_1398854	61	6.9	12.27	3	CG14223	X	19660569	19660819	-	FBtr0332891	4	intORF	1080	1266
IP_1398899	29	3.17	7.69	3	RhoGAP18B	X	19164368	19164457	-	NM_133123.2	4	intORF	891	981
IP_1398982	152	17.48	4.16	1	SdhBL	X	18894744	18895333	+	FBtr0074648	3	intORF	238	697
IP_1399580	39	4.9	11.6	1	RhoGAP16F	X	18093262	18093381	+	FBtr0074513	1	uORF	118	238
IP_1400225	90	10.56	6.58	3	CR18166	X	481166	481501	-	FBtr0301337	1	lncRNA-ORF	237	510
IP_1400884	225	22.71	4.01	3	CG9915	X	16311414	16312147	-	FBtr0336976	2	intORF	927	1605
IP_1401184	62	6.93	11.51	2	mmd	X	15958558	15962278	-	FBtr0307540	13	intORF	3074	3263
IP_1401204	62	6.82	11.61	3	mmd	X	15960880	15962278	-	FBtr0310306	11	intORF	3273	3462
IP_1401225	76	8.74	11.39	2	Stim	X	15938794	15939024	-	FBtr0074159	1	intORF	269	500
IP_1401288	42	4.77	12.53	1	shi	X	15896280	15896469	+	FBtr0301596	6	intORF	1573	1702
IP_1401363	119	14.15	8.22	3	Myb	X	15857174	15857533	-	FBtr0074173	1	uORF	291	651
IP_1401441	31	3.79	10.48	3	sd	X	15806043	15806138	+	FBtr0112824	3	uORF	537	633
IP_1401571	59	6.87	12.38	1	CG8184	X	15726665	15726903	+	FBtr0339689	30	intORF	11743	11923
IP_1402238	31	3.77	12.81	3	CG14200	X	19512637	19512732	+	FBtr0307196	5	intORF	1911	2007
IP_1402818	49	5.38	10.45	3	CG14411	X	14834539	14834688	+	FBtr0073946	5	intORF	1710	1860
IP_1402846	90	10.47	8.39	3	rut	X	14788511	14788783	-	FBtr0333657	25	dORF	6600	6873
IP_1403032	67	7.75	11.6	1	CG1461	X	14263621	14263824	+	FBtr0339497	2	intORF	883	1087
IP_1403763	102	11.31	12.61	1	Smr	X	12692751	12693059	-	FBtr0333768	20	intORF	6541	6850
IP_1403823	46	5.46	9.73	1	Aven	X	12628422	12628562	-	FBtr0346122	7	intORF	1015	1156
IP_1403943	34	3.8	13.2	3	CG2556	X	12514818	12514922	+	FBtr0073652	3	intORF	741	846
IP_1404302	44	4.93	12.5	2	if	X	16769866	16771614	-	FBtr0301352	4	intORF	545	680
IP_1404503	42	4.59	11.43	1	Nup153	X	16603631	16603759	+	FBtr0340158	10	intORF	4006	4135
IP_1405260	84	9.72	12.45	3	dy	X	11771358	11771612	-	FBtr0073612	3	intORF	2232	2487
IP_1405486	182	22.64	13.3	2	RpII215	X	11564006	11564554	-	FBtr0073542	6	intORF	4982	5531
IP_1405651	46	5.04	8.24	2	CG2124	X	10596306	10596446	+	FBtr0071491	2	intORF	185	326
IP_1405670	34	4.02	12.72	1	spri	X	10497417	10497521	-	FBtr0310439	16	intORF	5161	5266
IP_1405671	37	4	12.06	1	spri	X	10491868	10491981	-	FBtr0336903	23	intORF	1342	1456
IP_1405885	39	4.62	8.54	1	Hk	X	10237699	10237818	-	FBtr0307879	21	dORF	3961	4081
IP_1406055	37	4.38	12.6	2	Cht6	X	10043864	10043977	+	FBtr0307374	25	intORF	13010	13124
IP_1407638	29	3.28	9.37	2	Nrg	X	8550089	8550178	+	FBtr0301762	17	intORF	3941	4031
IP_1407779	71	8.23	10.51	2	lawc	X	8409504	8409719	-	FBtr0302081	9	dORF	380	596
IP_1408452	29	3.35	4.71	3	CG2059	X	7287028	7287190	+	NM_132160.3	2	intORF	378	468
IP_1408865	104	11.34	12.43	3	CG14441	X	6712439	6712753	+	FBtr0332893	7	intORF	1047	1362
IP_1409319	104	12.32	12.54	2	Myo10A	X	10947154	10947468	+	FBtr0310334	17	intORF	6449	6764
IP_1409359	36	4.11	11.65	1	CG43901	X	10915677	10915787	+	FBtr0332932	7	intORF	4042	4153
IP_1410171	38	4.24	10.33	2	CG15772	X	5753648	5753764	+	FBtr0070808	5	intORF	959	1076
IP_1410397	142	15.15	4.09	1	CG15784	X	5431209	5431637	+	FBtr0340460	4	intORF	1639	2068
IP_1410580	49	5.37	10.23	1	rg	X	5250530	5250833	+	FBtr0344668	34	intORF	11896	12046
IP_1411786	51	6.16	10.75	1	dnc	X	3342598	3342753	+	FBtr0333313	30	dORF	7159	7315
IP_1412055	117	13.5	10.83	2	br	X	1652533	1652886	+	FBtr0070263	29	dORF	7310	7664
IP_1412433	37	4.54	10.84	1	CG11398	X	1213453	1213566	-	FBtr0345522	6	dORF	1441	1555
IP_1412452	104	11.88	12.66	3	CG11381	X	1204034	1204348	+	FBtr0070203	2	intORF	204	519
IP_1412677	40	4.41	11.9	3	Rbf	X	799779	799901	-	FBtr0070146	3	intORF	1377	1500
IP_1412702	137	16.27	13.18	1	RpL22	X	762949	764672	-	FBtr0070148	1	intORF	298	712
IP_1413211	40	4.88	10.11	1	CG13375	X	284469	284591	-	FBtr0300326	10	dORF	3418	3541
IP_1413606	84	7.77	7.35	1	CR45041	3R	28237890	28238144	-	FBtr0344313	1	lncRNA-ORF	286	541
IP_1413643	40	4.54	12.09	1	CG46335	3R	27366858	27366980	-	FBtr0472671	8	intORF	1738	1861
IP_1413748	54	6.19	11.1	3	CR45657	3R	25848169	25848333	+	FBtr0346373	2	lncRNA-ORF	72	237
IP_1413749	73	8.5	12.62	1	CR45656	3R	25847312	25847533	-	FBtr0346374	3	lncRNA-ORF	106	328
IP_1413946	38	4.11	12.37	2	CG2650	X	2693036	2693210	-	FBtr0070504	3	intORF	593	710
IP_1414893	258	29.82	5.7	1	CR13656	3R	25268661	25269439	+	FBtr0084817	1	lncRNA-ORF	1	778
IP_1415053	45	4.97	12.68	3	CR45046	3R	21883309	21883446	-	FBtr0344350	4	lncRNA-ORF	315	453
IP_1415160	133	14.88	9.28	2	CR44106	3R	20911960	20912437	+	FBtr0344303	3	lncRNA-ORF	260	662
IP_1415207	445	51.69	8.98	1	CR34285	3R	19385917	19387531	+	FBtr0339151	1	lncRNA-ORF	1	1339
IP_1415338	88	9.9	10.69	3	iab-8	3R	16922669	16922935	-	FBtr0336894	2	lncRNA-ORF	297	564
IP_1415787	69	8.15	8.34	2	Sox102F	4	833859	834068	-	FBtr0100600	2	uORF	326	536
IP_1415916	272	31.8	6.4	2	gw	4	661155	661973	-	FBtr0310542	5	uORF	347	1166
IP_1415940	46	5.01	12	3	Gat	4	632208	632348	+	FBtr0089972	3	intORF	660	801
IP_1416193	107	12.69	11.34	3	CG32850	4	320769	321092	+	FBtr0089123	6	dORF	1695	2019
IP_1416362	82	9.7	11	2	Ank	4	116700	116948	-	FBtr0089172	12	intORF	4787	5036
IP_1416592	63	7.3	10.49	2	CR43471	3R	15231064	15231310	-	FBtr0309300	2	lncRNA-ORF	194	386
IP_1416786	69	7.86	11.5	3	CR45192	3R	5835558	5835767	-	NR_125075.1	2	lncRNA-ORF	333	543
IP_1417067	75	8.63	8.27	3	Smvt	3R	31760356	31760583	-	FBtr0085860	1	intORF	873	1101
IP_1417358	76	8.66	7.32	2	CR46054	3R	22337125	22337355	+	FBtr0347261	1	lncRNA-ORF	62	293
IP_1417602	38	4.45	12.98	2	cindr	3R	30825327	30825443	+	FBtr0085704	9	intORF	2585	2702
IP_1418878	58	5.97	6.4	1	snRNA:7SK	3R	7474649	7474825	-	NR_002493.3	2	lncRNA-ORF	172	349
IP_1418996	40	4.26	8.52	2	CG14516	3R	29145032	29145154	+	FBtr0335406	10	intORF	2753	2876
IP_1419318	40	4.47	7.81	3	wdn	3R	28809491	28809613	-	FBtr0085356	4	intORF	1665	1788
IP_1419419	71	7.67	10.26	1	CG10011	3R	28609499	28609781	-	FBtr0085319	14	intORF	6907	7123
IP_1419439	199	20.34	4.44	2	Hrb98DE	3R	28602835	28604149	+	FBtr0085301	7	intORF	716	1316
IP_1419658	63	6.83	12.14	1	ALiX	3R	27697375	27697566	-	FBtr0085241	4	intORF	1909	2101
IP_1420279	52	6.1	12.51	2	spz	3R	27066752	27067147	-	FBtr0085137	1	intORF	980	1139
IP_1420665	244	26.57	11.66	1	aralar1	3R	30446056	30446850	-	FBtr0085692	11	intORF	1654	2389
IP_1421109	32	3.95	10.05	2	CG31323	3R	26186973	26187071	+	FBtr0084988	10	dORF	3155	3254
IP_1421250	56	6.73	12.65	3	fid	3R	25980822	25980992	+	FBtr0334898	10	intORF	3933	4104
IP_1421526	97	10.66	11.77	2	CG5071	3R	25618436	25618729	+	FBtr0304805	1	uORF	23	317
IP_1421934	99	10.48	11.61	1	vig2	3R	25123894	25124667	+	FBtr0084775	4	intORF	370	670
IP_1422028	183	19.35	12.09	2	larp	3R	28323806	28324357	-	FBtr0306390	4	intORF	1979	2531
IP_1422287	48	5.57	12.81	2	Mink	3R	24922790	24922936	+	FBtr0084716	3	intORF	254	401
IP_1422386	52	6.17	11.86	2	ppk22	3R	24859528	24859686	-	FBtr0306088	1	intORF	116	275
IP_1422459	49	5.62	13.12	2	CG34150	3R	24814734	24814883	+	FBtr0301004	2	intORF	299	449
IP_1423107	43	5.5	9.64	3	CG31515	3R	23388546	23388677	-	FBtr0304565	1	intORF	165	297
IP_1423215	35	4.14	10.55	1	orb	3R	23262144	23262251	-	FBtr0334498	18	dORF	7258	7366
IP_1423220	36	4.3	10.79	3	orb	3R	23260627	23260737	-	FBtr0334498	24	dORF	8772	8883
IP_1423515	38	4.42	10.76	3	klg	3R	22960322	22960438	+	FBtr0084337	6	dORF	2643	2760
IP_1423530	37	4.24	7.72	3	CG43095	3R	22771561	22771674	-	FBtr0304877	1	intORF	36	150
IP_1423791	52	6.1	4.3	1	Efa6	3R	22608319	22608477	+	FBtr0302187	19	dORF	5809	5968
IP_1424178	109	12.68	11.98	2	ETHR	3R	21258659	21258988	+	FBtr0084054	3	uORF	893	1223
IP_1424204	144	16.33	11.87	3	Nelf-A	3R	21228239	21228808	+	FBtr0330376	6	intORF	3510	3945
IP_1424541	45	5.28	11.84	2	TotZ	3R	20877900	20878037	+	FBtr0083974	2	intORF	110	248
IP_1424579	49	5.14	11.31	3	CG31223	3R	20831201	20831409	+	FBtr0083965	2	uORF	75	225
IP_1424799	46	4.93	10.4	3	bon	3R	20606379	20606519	+	FBtr0330043	3	intORF	1005	1146
IP_1425093	32	3.77	10.26	1	nAChRalpha1	3R	24394372	24394470	-	FBtr0334916	24	dORF	10453	10552
IP_1425312	61	7.42	12.65	2	jar	3R	24257283	24257468	-	FBtr0334872	7	intORF	1742	1928
IP_1425782	29	3.55	10.02	2	cic	3R	20302956	20303045	+	NM_001275826.1	29	dORF	9998	10088
IP_1425934	160	16.64	9.11	1	mira	3R	19932695	19933249	-	FBtr0335243	6	intORF	1750	2233
IP_1425944	154	15.98	9.9	3	mira	3R	19932695	19933249	-	FBtr0083848	6	intORF	1872	2337
IP_1426211	40	4.53	8.92	2	l(3)07882	3R	17536748	17536870	-	FBtr0347218	7	dORF	2978	3101
IP_1426462	83	9.48	12.33	3	cher	3R	17107576	17107827	-	FBtr0337102	6	intORF	2409	2661
IP_1426917	51	5.96	12.73	1	CG43342	3R	22381754	22381909	+	FBtr0306948	2	intORF	355	511
IP_1427558	46	5.47	8.49	2	gish	3R	16297726	16297866	+	FBtr0100331	10	dORF	1937	2078
IP_1427932	33	3.97	11.03	3	c(3)G	3R	15791330	15791484	-	FBtr0083196	2	intORF	912	1014
IP_1428002	115	13.11	8.15	3	AOX3	3R	15546380	15546786	-	FBtr0433535	3	intORF	813	1161
IP_1428493	109	12.65	11.51	3	Mf	3R	15170965	15171294	-	FBtr0306643	15	dORF	1236	1566
IP_1429231	288	31.8	6.58	1	Xrp1	3R	18920424	18921290	+	FBtr0083700	4	uORF	1060	1927
IP_1429460	80	9.11	9.36	3	CG14305	3R	18599794	18600036	+	FBtr0083636	5	intORF	1104	1347
IP_1429475	30	3.68	9.89	1	qin	3R	18649932	18650024	+	NM_142478.3	15	dORF	5893	5986
IP_1429944	54	6.67	10.49	3	cpo	3R	18017707	18017871	+	FBtr0330277	14	dORF	7212	7377
IP_1429977	53	5.81	12.58	2	Rim	3R	17905879	17906101	-	FBtr0336719	3	intORF	1970	2132
IP_1430040	41	4.68	7.54	2	CG18012	3R	17809509	17809634	-	FBtr0083523	4	intORF	1382	1508
IP_1430170	44	5.31	4.38	1	CG14853	3R	14618663	14618797	+	FBtr0082960	8	dORF	2293	2428
IP_1430455	51	5.82	11.09	3	Dop1R1	3R	14177542	14177697	-	FBtr0290283	14	dORF	2247	2403
IP_1431165	73	8.08	12.02	2	glo	3R	11816720	11818044	-	FBtr0089919	3	intORF	611	833
IP_1431251	172	18.32	12.5	3	Lk6	3R	11753214	11753732	-	FBtr0082534	7	intORF	3480	3999
IP_1431443	29	3.78	10.47	1	ort	3R	19663498	19663587	+	FBtr0083784	5	dORF	1984	2074
IP_1431814	41	4.5	11.58	3	CG5276	3R	11433030	11433155	+	FBtr0082390	3	intORF	1239	1365
IP_1432200	54	6.45	12.8	1	CG3909	3R	10043428	10043592	+	FBtr0082172	2	intORF	106	271
IP_1432466	67	7.83	10.72	1	Pnn	3R	9742269	9742472	+	FBtr0113210	4	dORF	1084	1288
IP_1432780	31	3.33	8.47	2	CG8176	3R	9526994	9527089	+	NM_001104253.3	14	dORF	4712	4808
IP_1432790	30	3.53	12.1	3	CG8176	3R	9526831	9526923	+	FBtr0082065	12	dORF	4245	4338
IP_1433318	104	11.49	12.02	1	rin	3R	13650375	13651000	+	FBtr0082799	3	intORF	1888	2203
IP_1433626	52	6.25	11.48	1	2mit	3R	13125891	13126049	-	FBtr0330143	11	dORF	4807	4966
IP_1434184	32	3.81	12.1	3	Nmdmc	3R	9043392	9043490	-	FBtr0336761	1	intORF	318	417
IP_1435302	42	5.26	12.5	3	CG34114	3R	11047566	11047694	+	FBtr0110808	14	intORF	4209	4338
IP_1435448	60	7.2	11.04	3	CG14692	3R	10797004	10797186	-	FBtr0347183	7	intORF	5679	5862
IP_1435649	39	4.65	11.04	3	cwo	3R	10396508	10396627	+	FBtr0305152	4	uORF	1452	1572
IP_1435751	45	4.75	4.38	1	CG6293	3R	10309099	10309300	-	FBtr0337051	6	intORF	1171	1309
IP_1435821	30	3.65	12.83	3	CG42795	3R	10243752	10243844	+	NM_001275526.2	11	intORF	3546	3639
IP_1435862	83	8.96	12.2	2	Syn	3R	10196693	10204095	+	FBtr0100471	4	intORF	845	1097
IP_1435899	64	7.2	11.77	3	CG10098	3R	7124730	7124992	+	FBtr0081563	2	intORF	183	378
IP_1435925	80	9.2	12.57	3	Alh	3R	7098864	7099106	-	FBtr0334677	11	intORF	4770	5013
IP_1436836	30	3.39	10.47	3	CRMP	3R	5577682	5577774	+	FBtr0114453	6	intORF	1218	1311
IP_1437340	39	4.05	8.23	1	p	3R	8661502	8661621	-	FBtr0081887	5	intORF	2119	2239
IP_1437913	93	10.3	11.07	2	CG9804	3R	4436342	4436623	-	FBtr0078943	3	intORF	707	989
IP_1438163	55	6.2	4.8	3	CR43888	3L	21735898	21736065	+	FBtr0332767	1	lncRNA-ORF	33	201
IP_1438187	127	13.9	8.64	1	CR43940	3L	21594633	21595016	+	FBtr0333469	1	lncRNA-ORF	37	421
IP_1438197	31	3.93	12.02	1	CR43933	3L	21496432	21496527	+	FBtr0344984	1	lncRNA-ORF	40	136
IP_1438315	216	23.6	11.13	3	CR32224	3L	20207942	20208592	-	FBtr0347178	1	lncRNA-ORF	210	861
IP_1438323	40	4.48	7.61	2	CR45161	3L	19989860	19989982	+	FBtr0344958	1	lncRNA-ORF	155	278
IP_1438578	210	24.01	8.74	3	CR43086	3L	17869730	17870493	+	FBtr0331812	1	lncRNA-ORF	243	876
IP_1438579	230	26.17	8.73	3	CR43086	3L	17869730	17870493	+	FBtr0304978	1	lncRNA-ORF	243	936
IP_1438580	129	14.48	8.12	3	CR43086	3L	17870104	17870493	+	FBtr0345000	2	lncRNA-ORF	558	948
IP_1438594	32	3.84	7.55	3	snoRNA:Edc3-a	3L	17528734	17528832	-	FBtr0309777	1	lncRNA-ORF	9	108
IP_1438840	85	9.42	11.23	1	CR45881	3L	11666652	11666909	+	FBtr0346935	2	lncRNA-ORF	334	592
IP_1439014	69	6.98	9.04	2	CR46003	3L	10304549	10304758	-	FBtr0347130	6	lncRNA-ORF	3197	3407
IP_1439026	38	4.53	10.07	2	CR46003	3L	10287944	10288060	-	FBtr0347130	65	lncRNA-ORF	19895	20012
IP_1439159	40	4.71	9.3	1	CG31516	3R	4219879	4220001	-	FBtr0078987	1	uORF	130	253
IP_1439197	33	3.73	8.04	1	CG12581	3R	4175039	4175140	+	FBtr0078961	3	uORF	340	442
IP_1439388	62	6.9	10.19	2	CR45873	3L	9456727	9456915	+	FBtr0346920	2	lncRNA-ORF	389	578
IP_1439676	40	4.52	9.74	2	CR42860	3L	2089180	2089302	+	NR_048217.1	5	lncRNA-ORF	248	371
IP_1440135	62	7.42	10.79	1	alpha-Cat	3L	23329505	23329693	-	FBtr0339894	3	dORF	1318	1507
IP_1440688	60	7.1	9.16	1	CG32447	3L	21691610	21691792	-	FBtr0333970	12	dORF	3748	3931
IP_1441050	52	6.31	10.57	1	CR46005	3L	6127787	6127945	+	NR_133176.1	7	lncRNA-ORF	2383	2542
IP_1441148	91	9.36	11.96	1	Eip78C	3L	21228110	21228385	+	FBtr0078306	5	intORF	1192	1468
IP_1441214	36	3.95	12.21	1	chb	3L	21182605	21182715	+	FBtr0089460	10	intORF	4702	4813
IP_1441973	32	3.84	11.41	3	CG32191	3L	17806705	17806803	-	FBtr0307509	7	intORF	1725	1824
IP_1442518	51	5.88	12.8	3	ND-24L	3L	17320243	17320398	-	FBtr0075249	2	intORF	414	570
IP_1442534	59	6.89	9.93	1	CG6512	3L	17238627	17238806	-	FBtr0075252	8	dORF	2623	2803
IP_1443175	39	4.62	9.54	2	Gagr	3L	16396132	16396251	+	FBtr0075388	4	dORF	1295	1415
IP_1443181	63	7.43	12.1	1	CG44836	3L	16397695	16397886	-	FBtr0343550	1	intORF	1405	1597
IP_1443530	32	3.77	9.66	3	Tasp1	3L	16085725	16085823	-	FBtr0333600	5	dORF	1557	1656
IP_1444206	39	4.69	12.15	3	CG8765	3L	19685629	19685807	-	FBtr0331859	4	intORF	1269	1389
IP_1444237	33	3.54	12.2	1	CG8786	3L	19639800	19639901	-	NM_001144506.3	7	intORF	1168	1270
IP_1444505	33	3.52	12.5	2	Gbs-76A	3L	19285066	19285290	-	NM_001275114.1	4	intORF	317	419
IP_1444565	190	20.25	12.19	2	fz2	3L	19145452	19146024	-	FBtr0332735	4	intORF	647	1220
IP_1445331	50	6.31	11.22	3	CG8100	3L	14084592	14084744	+	FBtr0075779	2	intORF	879	1032
IP_1445520	70	8.13	12.43	3	DCTN1-p150	3L	13930375	13930587	+	FBtr0075756	3	intORF	816	1029
IP_1445916	32	3.8	10.65	2	CG33262	3L	13136756	13136854	+	FBtr0302393	3	intORF	380	479
IP_1446798	37	4.26	5.38	1	Est-P	3L	12191438	12191551	+	FBtr0076004	3	intORF	706	820
IP_1446860	40	4.77	10.18	3	CG17826	3L	11950448	11950570	+	FBtr0076042	2	intORF	552	675
IP_1446929	103	12.07	11.92	2	CG44837	3L	11851687	11851998	-	FBtr0343553	9	intORF	2399	2711
IP_1446999	72	8.12	12.12	2	CG42255	3L	11807553	11807840	-	FBtr0332131	15	intORF	5843	6062
IP_1447101	87	10.39	9.43	1	CG11658	3L	11700358	11700621	-	FBtr0076126	5	dORF	1438	1702
IP_1447252	40	4.52	9.53	2	rt	3L	11584239	11584361	-	FBtr0076146	9	intORF	3029	3152
IP_1447279	39	4.78	13.54	3	CG33267	3L	11572405	11572524	+	FBtr0305649	2	intORF	351	471
IP_1447671	38	4.29	12.06	1	CG7276	3L	15498352	15498468	+	FBtr0075546	2	intORF	151	268
IP_1447974	32	3.88	11.97	2	CG3349	3L	14981661	14981759	+	FBtr0309063	4	intORF	1637	1736
IP_1448450	65	7.6	9.54	2	Ir67b	3L	10429760	10429957	-	FBtr0076294	4	dORF	2027	2225
IP_1448947	55	6.15	9.13	3	Klp67A	3L	9366734	9366901	-	FBtr0333886	1	uORF	51	219
IP_1449285	76	8.9	11.96	3	ValRS-m	3L	8961690	8961920	-	FBtr0076560	6	intORF	2562	2793
IP_1449466	34	3.96	8.98	2	Fhos	3L	8753635	8753739	+	FBtr0333888	1	uORF	17	122
IP_1449828	44	5.05	4.45	1	CG43078	3L	8578745	8578879	+	FBtr0304811	7	uORF	4	139
IP_1449874	43	4.95	11.71	3	rhea	3L	8546797	8555783	+	FBtr0305212	1	uORF	123	255
IP_1450034	35	3.69	8.23	3	Oseg1	3L	8411018	8411196	-	NM_001300053.1	5	intORF	1368	1476
IP_1450389	56	6.36	8.56	3	velo	3L	6746657	6746919	-	FBtr0345025	11	intORF	225	396
IP_1450400	70	7.79	10.98	3	velo	3L	6752403	6752615	-	FBtr0076952	1	uORF	138	351
IP_1450459	54	6.75	10.77	2	CG8398	3L	6618008	6618172	+	FBtr0330184	7	dORF	1739	1904
IP_1450681	35	3.75	8.55	3	Tnpo	3L	6195587	6195694	+	FBtr0077001	6	intORF	1533	1641
IP_1450752	94	11.49	9.61	1	CG10289	3L	6168438	6168722	-	FBtr0331790	18	dORF	4276	4561
IP_1450771	93	10.85	9.53	2	Cpr65Az	3L	6160974	6161311	+	FBtr0076996	2	intORF	161	443
IP_1450895	35	3.84	11.38	2	CG10477	3L	6034389	6034496	-	FBtr0077068	1	intORF	116	224
IP_1450989	75	8.91	9.3	1	CG18586	3L	5873365	5873592	+	FBtr0331562	1	uORF	55	283
IP_1451140	58	6.84	12.5	2	Taf2	3L	9887067	9887243	-	FBtr0076361	3	intORF	1316	1493
IP_1451166	36	4.17	12.21	2	iPLA2-VIA	3L	9862674	9862784	-	FBtr0076362	5	intORF	878	989
IP_1451573	53	6.19	9.88	1	l(3)psg2	3L	5584989	5585150	+	FBtr0077085	5	intORF	1267	1429
IP_1451582	42	4.9	12.25	1	l(3)psg2	3L	5586294	5586422	+	FBtr0077085	10	intORF	2572	2701
IP_1451725	30	3.44	9.3	2	Srp54k	3L	5154612	5154704	+	NM_079207.4	5	dORF	1850	1943
IP_1451832	49	5.67	12.72	2	CG32237	3L	4851620	4851769	-	FBtr0073356	3	intORF	617	767
IP_1451929	105	12	12.7	3	RhoGEF64C	3L	4789251	4789568	+	FBtr0073345	8	intORF	3318	3636
IP_1452386	124	13.79	12.29	3	spz5	3L	2886263	2886917	-	FBtr0073011	3	intORF	636	1011
IP_1452776	32	3.54	9.61	3	CG1317	3L	2370000	2370155	-	NM_001169857.2	6	intORF	1785	1884
IP_1453351	53	6.12	12.75	3	Pdp1	3L	7816379	7816611	-	FBtr0076780	12	intORF	2499	2661
IP_1453903	75	8.07	12.43	2	unc-13-4A	3L	7273157	7273384	-	FBtr0290001	6	intORF	2393	2621
IP_1453924	74	7.77	8.83	2	Cdc27	3L	7248278	7248571	-	FBtr0333369	3	intORF	692	917
IP_1454390	73	8.12	11.3	3	CG8001	3L	1758924	1759145	+	FBtr0334073	5	intORF	2256	2478
IP_1454753	64	6.96	13.02	1	rho	3L	1465572	1465766	+	FBtr0333207	2	intORF	427	622
IP_1454871	270	28.91	12.22	1	Ctr9	3L	1310984	1311796	+	FBtr0072669	9	intORF	2881	3694
IP_1455105	54	5.9	9.23	2	CG34057	3L	897967	898186	+	FBtr0100835	3	intORF	518	683
IP_1455269	37	4.26	5.56	1	CG43337	3L	622161	622274	-	FBtr0344867	1	uORF	43	157
IP_1455296	74	8.43	11.71	2	Ppm1	3L	581618	581842	+	FBtr0072553	2	intORF	230	455
IP_1455304	92	10.96	11.9	3	Hipk	3L	571190	571468	+	FBtr0331786	6	intORF	1599	1878
IP_1455845	45	5.1	8.57	1	CG15011	3L	4256375	4256572	-	FBtr0073244	7	intORF	2110	2248
IP_1455926	50	5.24	12.98	2	Teh3	3L	4184207	4184359	-	FBtr0073257	2	intORF	305	458
IP_1456414	92	9.97	4.38	1	armi	3L	3461575	3462303	+	FBtr0100641	1	uORF	181	460
IP_1456416	68	7.73	12.45	1	armi	3L	3461575	3462214	+	FBtr0309841	1	uORF	181	388
IP_1456477	31	3.45	8.55	3	kst	3L	3356178	3356273	+	NM_001274439.1	8	intORF	2544	2640
IP_1456505	38	4.18	12.57	1	CG14969	3L	3333423	3333539	-	FBtr0073082	4	intORF	1216	1333
IP_1456651	34	3.96	9.81	2	pyx	3L	221759	221863	-	FBtr0072524	2	intORF	1001	1106
IP_1456858	48	5.78	12.5	2	CR45928	2R	23850706	23850852	+	FBtr0347022	1	lncRNA-ORF	377	524
IP_1457019	31	3.51	10.11	3	CG12004	3L	1574170	1574265	+	FBtr0072746	7	dORF	1440	1536
IP_1457051	31	3.53	10.78	2	CR44506	2R	19694429	19694524	+	FBtr0340596	8	lncRNA-ORF	2216	2312
IP_1457142	86	9.66	9.66	1	CR44391	2R	17135811	17136071	+	FBtr0345518	1	lncRNA-ORF	217	478
IP_1457155	45	5.16	4.02	2	CR45145	2R	17040949	17041086	-	FBtr0344932	2	lncRNA-ORF	485	623
IP_1457160	89	10.24	8.22	1	CR45144	2R	17036788	17037057	-	FBtr0344931	7	lncRNA-ORF	826	1096
IP_1457175	58	6.81	9.96	2	CR44390	2R	17026579	17026755	-	FBtr0344891	2	lncRNA-ORF	239	416
IP_1457247	51	5.81	11.91	3	CR44375	2R	16582867	16583022	-	FBtr0340074	1	lncRNA-ORF	348	504
IP_1457608	32	3.35	6.07	3	CR43468	2R	12877074	12877172	+	FBtr0309293	1	lncRNA-ORF	1854	1953
IP_1458348	104	12.07	10.15	2	CG30424	2R	24965875	24967246	-	FBtr0113375	3	uORF	53	368
IP_1458351	116	13.44	9.36	2	CG30424	2R	24965875	24967246	-	FBtr0343511	3	uORF	53	404
IP_1458735	85	9.39	6.13	3	Nop60B	2R	24175161	24175494	+	FBtr0304599	3	intORF	225	483
IP_1458783	64	7.44	10.63	2	tamo	2R	24131614	24131808	-	FBtr0072282	9	uORF	32	227
IP_1459304	101	10.51	9.61	3	sona	2R	23767382	23768392	-	FBtr0310330	6	intORF	1809	2115
IP_1459419	74	7.61	7.11	2	Pde8	2R	23674985	23675552	+	FBtr0344177	12	intORF	752	977
IP_1459639	38	4.55	5.62	1	Ice1	2R	23371282	23371398	+	FBtr0072010	9	intORF	4360	4477
IP_1459778	104	10.91	6.93	3	CG9876	2R	23090597	23091091	-	FBtr0071979	1	intORF	573	888
IP_1459843	92	10.15	12.38	2	twi	2R	23047054	23047332	+	FBtr0071953	8	intORF	947	1226
IP_1460133	93	10.32	11.8	2	jbug	2R	22718987	22719268	-	FBtr0330233	19	intORF	7229	7511
IP_1460227	124	13.02	10.79	3	CG43325	2R	22656280	22656806	-	FBtr0345502	2	intORF	330	705
IP_1460546	98	10.88	13.46	2	Mmp1	2R	24675281	24675577	-	FBtr0304005	2	intORF	1565	1862
IP_1460816	52	5.93	9.35	1	CG13506	2R	22393172	22393330	+	FBtr0071822	7	dORF	2113	2272
IP_1460862	39	4.46	10.25	2	CG34207	2R	22329333	22329452	-	FBtr0112400	3	intORF	269	389
IP_1461701	81	9.28	12.5	2	CG11192	2R	20354788	20355033	-	FBtr0290122	2	intORF	35	281
IP_1462661	40	4.84	12.26	1	CG30325	2R	17877898	17878020	-	FBtr0086821	4	intORF	1993	2116
IP_1462746	38	4.51	10.79	1	Dhit	2R	17793296	17793412	+	FBtr0340279	1	uORF	427	544
IP_1462916	45	5.3	12.81	2	rdgBbeta	2R	17696209	17696346	-	FBtr0086888	5	intORF	812	950
IP_1462976	37	4.35	9.08	2	CG44403	2R	17616725	17616838	-	FBtr0340215	6	dORF	1058	1172
IP_1463100	72	7.9	12.91	3	CG13492	2R	21824392	21824610	-	FBtr0302446	23	intORF	5367	5586
IP_1463117	78	8.44	11.21	3	CG13492	2R	21823675	21823911	-	FBtr0302446	26	intORF	6066	6303
IP_1463552	34	3.61	11.38	1	CG42672	2R	21307560	21307729	+	FBtr0302703	15	intORF	3898	4003
IP_1463625	106	13.18	12.77	1	ASPP	2R	21220724	21221044	-	FBtr0071623	3	intORF	1441	1762
IP_1463767	49	6.22	12.41	2	MESR4	2R	17549943	17550092	+	FBtr0340219	8	intORF	1718	1868
IP_1464383	37	4.43	11.52	2	CG33017	2R	16274128	16274241	+	FBtr0344885	7	intORF	1952	2066
IP_1464438	41	4.28	11.93	2	krimp	2R	16240164	16240289	-	FBtr0087189	1	intORF	434	560
IP_1464514	55	6.34	10.3	3	clu	2R	16188041	16188631	+	FBtr0333169	6	uORF	153	321
IP_1464518	32	3.72	13.29	2	clu	2R	16187092	16188631	+	NM_137251.3	4	intORF	509	608
IP_1464745	76	8.75	12.15	3	CG8370	2R	16006511	16006741	+	FBtr0087203	11	intORF	5220	5451
IP_1465458	80	9.95	11.92	2	5-HT1B	2R	19029035	19032071	-	FBtr0330056	1	uORF	572	815
IP_1465620	29	3.55	8.55	2	MFS14	2R	18798450	18798539	-	NM_143781.3	7	intORF	833	923
IP_1465840	39	4.63	10.84	1	Atg7	2R	18620473	18620592	-	FBtr0086712	8	dORF	2269	2389
IP_1466059	30	3.56	10.45	3	CG43729	2R	15470319	15470411	+	NM_001299527.1	29	dORF	9951	10044
IP_1466075	453	48.13	10.15	3	CG43729	2R	15415517	15419390	+	FBtr0344202	5	uORF	2658	4020
IP_1466612	33	3.52	11.65	1	kn	2R	14773805	14773906	-	FBtr0112810	11	dORF	2083	2185
IP_1467056	134	16.52	12.93	3	shot	2R	13889290	13889694	-	FBtr0087621	21	intORF	9522	9927
IP_1467319	126	14.16	4.53	2	Vmat	2R	13516681	13517061	-	FBtr0310062	12	dORF	3212	3593
IP_1468119	45	5.33	8.23	2	CG4927	2R	16573907	16574044	+	FBtr0100547	7	dORF	1202	1340
IP_1468456	72	8.61	11.01	2	NAT1	2R	12923092	12923310	+	FBtr0087787	12	dORF	4952	5171
IP_1468486	29	3.07	8.24	2	AspRS	2R	12877074	12880173	+	FBtr0332882	1	uORF	71	161
IP_1468748	42	4.96	11.96	3	CG8834	2R	12421258	12421386	-	FBtr0087954	3	intORF	921	1050
IP_1468819	38	4.34	9.01	1	CG13160	2R	12374532	12374648	+	FBtr0332250	7	intORF	2239	2356
IP_1469007	61	6.52	11.72	3	Sr-CII	2R	12210531	12210716	-	FBtr0088004	2	intORF	402	588
IP_1469755	44	5.24	8.55	1	CG17385	2R	14411423	14411557	-	FBtr0339990	1	uORF	16	151
IP_1470088	40	4.71	8.11	3	sha	2R	11331797	11331984	+	FBtr0088120	6	intORF	1455	1578
IP_1470188	104	12.08	9.64	2	Cpr47Ea	2R	11251772	11252086	-	FBtr0088190	3	dORF	494	809
IP_1470483	48	5.33	10.31	3	Mmp2	2R	9613745	9614958	-	FBtr0334808	8	intORF	1065	1212
IP_1470822	43	4.8	11.94	2	CG34141	2R	9260468	9260599	-	FBtr0306243	11	intORF	2513	2645
IP_1470858	31	3.83	12.16	1	Pkn	2R	9268832	9268927	-	FBtr0301511	3	uORF	37	133
IP_1471242	38	4.4	11.45	3	Sin3A	2R	12589028	12589144	-	FBtr0304683	2	uORF	9	126
IP_1471829	88	9.94	12.51	3	mtt	2R	8475600	8475866	-	FBtr0273325	10	intORF	5418	5685
IP_1471841	60	6.59	12.5	1	Mal-A8	2R	8473271	8473453	+	FBtr0088752	3	intORF	1261	1444
IP_1471936	36	4.37	11.94	2	CG1946	2R	7716064	7716174	+	FBtr0088929	3	intORF	596	707
IP_1472025	30	3.68	11.34	2	CG43340	2R	7643586	7643678	+	NM_001259255.1	13	intORF	4895	4988
IP_1472117	33	3.72	12.2	2	Corin	2R	7557446	7557547	+	FBtr0336996	3	intORF	1439	1541
IP_1472122	63	7.8	10.97	3	Corin	2R	7561464	7561655	+	FBtr0336996	14	dORF	4848	5040
IP_1472182	44	4.7	10.85	1	didum	2R	7505672	7505898	+	FBtr0089743	8	intORF	3937	4072
IP_1472642	87	10.12	12.05	1	CG12831	2R	7071147	7071410	-	FBtr0345466	8	dORF	2686	2950
IP_1472872	110	11.7	12.68	2	CG12391	2R	11147864	11148196	-	FBtr0088205	9	intORF	1784	2117
IP_1472966	29	2.94	7.55	2	CG30020	2R	10887048	10887137	+	NM_001273946.1	2	intORF	239	329
IP_1473032	29	3.42	8.52	1	CG12325	2R	10827440	10827529	+	FBtr0088227	9	dORF	3016	3106
IP_1473210	140	16.29	12.8	1	psq	2R	10613034	10613848	+	FBtr0088282	7	intORF	2866	3289
IP_1473218	78	9.15	10.46	2	psq	2R	10616733	10616969	+	FBtr0346958	13	dORF	5789	6026
IP_1473578	36	4.38	12.8	2	Hdc	2R	10242148	10242479	+	FBtr0331923	4	intORF	764	875
IP_1473741	100	11.68	12.57	3	egr	2R	10082826	10083317	+	FBtr0088406	3	intORF	1128	1431
IP_1473900	121	14.5	12.41	3	coro	2R	6862965	6863388	-	FBtr0336654	7	intORF	1626	1992
IP_1474167	118	14.45	13.01	1	bin3	2R	6235605	6235961	+	FBtr0085993	7	intORF	2116	2473
IP_1474257	41	4.63	10.69	3	SmydA-5	2R	6078677	6078802	-	FBtr0086022	5	dORF	1716	1842
IP_1474272	33	3.84	8.68	3	CCHa2-R	2R	6067886	6067987	+	FBtr0301687	4	dORF	2322	2424
IP_1474344	46	5.2	8.53	1	His-Psi:CR31754	2L	21405830	21405970	+	FBtr0085891	1	lncRNA-ORF	163	304
IP_1474967	32	3.53	9.58	2	ACC	2R	7978015	7978113	-	NM_165581.3	11	intORF	4346	4445
IP_1475013	82	9.18	12.1	1	nito	2R	7965308	7969480	+	FBtr0088858	8	dORF	2623	2872
IP_1475478	169	17.88	12.4	1	CR43865	2L	9373028	9373537	+	FBtr0332596	4	lncRNA-ORF	265	775
IP_1475510	44	4.82	7.69	1	CR44415	2L	8887075	8887209	-	FBtr0345754	3	lncRNA-ORF	820	955
IP_1475525	107	11.83	11.73	2	CR45260	2L	8864100	8864423	-	FBtr0345454	10	lncRNA-ORF	3089	3413
IP_1475545	54	6.46	8.49	3	CR43855	2L	8590524	8590858	-	FBtr0332517	4	lncRNA-ORF	27	192
IP_1475575	30	3.26	12.22	2	CR44116	2L	8195794	8195886	+	FBtr0335185	5	lncRNA-ORF	1286	1379
IP_1475598	121	13.31	11.39	1	CR44990	2L	7708232	7708597	-	FBtr0344056	5	lncRNA-ORF	862	1228
IP_1476487	34	3.85	9.58	1	CR44074	2L	1840217	1840321	-	FBtr0334827	3	lncRNA-ORF	433	538
IP_1476970	65	7.63	9.3	2	CR44602	2L	15807923	15808120	-	FBtr0346421	5	lncRNA-ORF	2144	2342
IP_1477272	94	10.72	10.71	1	CR43314	2L	11957918	11958202	-	FBtr0306897	17	lncRNA-ORF	1447	1732
IP_1477317	32	4.05	9.34	3	CR44144	2L	11744232	11744330	-	FBtr0335477	1	lncRNA-ORF	93	192
IP_1477461	38	4.44	11.69	3	CG2225	2L	21665072	21665188	-	FBtr0085918	16	dORF	3864	3981
IP_1477627	149	17.65	12.42	2	CG8677	2L	21227573	21228022	+	FBtr0331677	13	intORF	5282	5732
IP_1477672	41	4.82	10.4	1	Ret	2L	21182747	21182872	-	FBtr0081494	7	dORF	4345	4471
IP_1477997	47	5.49	9.83	1	Ns4	2L	20754495	20754638	+	FBtr0081409	8	intORF	1801	1945
IP_1478023	29	3.52	10.8	1	Fs(2)Ket	2L	20740088	20740177	+	FBtr0305586	12	dORF	3925	4015
IP_1478286	57	6.62	8.77	2	CG31688	2L	20445951	20446124	+	FBtr0330661	16	dORF	5390	5564
IP_1478682	64	7.46	12.25	1	Nak	2L	18964996	18965265	-	FBtr0340325	2	intORF	754	949
IP_1478944	44	5.16	13.2	1	CG15160	2L	18593306	18593505	+	FBtr0081070	8	intORF	2014	2149
IP_1478970	92	10.71	10.08	2	Pde11	2L	18571869	18572147	-	FBtr0303163	1	uORF	140	419
IP_1479124	30	3.65	9.26	1	CG7200	2L	18158794	18158886	-	NM_001299102.1	2	uORF	319	412
IP_1479219	79	9.01	11.42	1	CG42635	2L	18008265	18008504	+	FBtr0302276	2	uORF	331	571
IP_1479482	77	9.16	6.33	1	dl	2L	17439017	17439250	-	FBtr0081007	10	dORF	4120	4354
IP_1480549	48	5.48	10.91	1	osp	2L	14688912	14689058	-	FBtr0301494	1	uORF	283	430
IP_1480615	32	3.72	6.51	2	spel1	2L	14365232	14365721	+	FBtr0344019	8	dORF	2825	2924
IP_1481007	44	5.13	12.14	3	CG16771	2L	19426510	19426644	+	FBtr0334164	4	uORF	213	348
IP_1481455	80	8.52	11.99	1	NimB4	2L	13968582	13968824	-	FBtr0080617	4	intORF	934	1177
IP_1481557	38	4.42	10.6	2	CG33307	2L	13839512	13839628	-	FBtr0343672	4	dORF	1466	1583
IP_1481696	64	7.37	11.92	1	TM9SF4	2L	13772238	13772432	+	FBtr0080532	6	intORF	1054	1249
IP_1482285	42	4.83	8.2	3	pdm2	2L	12686135	12686263	+	FBtr0340539	15	dORF	3558	3687
IP_1483270	89	10.93	12.27	1	CG31705	2L	11523717	11523986	-	FBtr0321293	5	intORF	1795	2065
IP_1483363	34	4	10.85	2	cana	2L	11275582	11275686	+	FBtr0344017	13	intORF	3380	3485
IP_1483977	29	3.36	12.06	3	Ufd4	2L	10287905	10288050	-	FBtr0080074	6	intORF	2445	2535
IP_1484345	36	4.17	10.26	3	CG9395	2L	13350143	13350253	-	FBtr0342641	10	dORF	3468	3579
IP_1484565	60	6.46	9.67	3	Etl1	2L	9909159	9909341	-	FBtr0079901	3	intORF	2565	2748
IP_1484757	40	4.7	12.62	1	Apoltp	2L	9653128	9653250	+	FBtr0303874	27	intORF	10813	10936
IP_1484768	43	5	5.62	2	Apoltp	2L	9653928	9654112	+	FBtr0303874	29	intORF	11552	11684
IP_1484807	58	6.8	12.93	3	Oatp30B	2L	9537954	9538130	+	FBtr0079825	10	intORF	3429	3606
IP_1485248	34	4.23	11.18	3	raw	2L	8714372	8714476	-	FBtr0340231	3	uORF	108	213
IP_1485529	65	7.66	11.25	2	CG13390	2L	8376077	8376274	-	FBtr0079723	2	intORF	458	656
IP_1486280	73	8.06	11.21	1	CG7466	2L	8050386	8050607	+	FBtr0344789	25	intORF	6025	6247
IP_1486714	53	6.11	10.03	3	Liprin-alpha	2L	6731983	6732144	+	FBtr0329941	9	dORF	5187	5349
IP_1487085	42	4.49	8.7	3	CG9498	2L	6349726	6349854	-	FBtr0079282	4	intORF	1053	1182
IP_1487543	168	17.95	12.05	1	TrissinR	2L	5851534	5853191	+	FBtr0112619	5	intORF	1669	2176
IP_1487548	163	17.48	12.05	2	TrissinR	2L	5851534	5853191	+	FBtr0342612	5	intORF	2459	2951
IP_1487629	63	7.3	12.13	3	sip1	2L	5721725	5721916	+	FBtr0079134	4	intORF	624	816
IP_1487775	39	4.56	12.63	3	H15	2L	5404285	5404404	+	FBtr0079076	1	uORF	6	126
IP_1488075	76	8.38	11.45	3	CG15625	2L	4890655	4890885	+	FBtr0077390	3	intORF	600	831
IP_1488169	78	9.05	12.25	2	CG15628	2L	4827442	4827678	+	FBtr0336962	5	intORF	2429	2666
IP_1488235	39	4.71	12.28	2	CG11929	2L	4685985	4686104	+	FBtr0077377	5	intORF	1787	1907
IP_1488493	51	5.92	12.23	3	dpy	2L	4507809	4508024	-	FBtr0332348	134	intORF	41883	42039
IP_1488854	48	5.44	12.5	2	fred	2L	3918016	3918162	-	FBtr0308125	5	intORF	2867	3014
IP_1489690	49	5.77	10.15	3	CG43707	2L	3759650	3759799	+	FBtr0321304	5	uORF	1737	1887
IP_1490150	61	6.76	12.15	1	okr	2L	2990485	2990731	-	FBtr0077673	5	intORF	1858	2044
IP_1491040	45	4.96	8.23	3	ND-13A	2L	5099574	5099774	-	FBtr0345333	3	intORF	333	471
IP_1491486	121	12.98	11.99	2	robo2	2L	1382505	1385164	-	FBtr0077941	10	intORF	3422	3788
IP_1491490	34	3.95	11.04	1	CG14346	2L	1368119	1368223	+	FBtr0077926	3	uORF	31	136
IP_1491493	57	6.76	10.12	1	CG14346	2L	1368050	1368223	+	FBtr0343838	1	uORF	55	229
IP_1491733	59	7	10.57	1	S	2L	1050896	1051075	-	FBtr0077993	8	dORF	3805	3985
IP_1491817	128	13.46	11.18	1	CG13949	2L	855486	855992	+	FBtr0334796	1	uORF	16	403
IP_1491972	49	5.72	8.27	2	ds	2L	641252	641401	-	FBtr0078045	21	intORF	11039	11189
IP_1492318	52	6.08	11.35	1	E23	2L	3353588	3354622	-	FBtr0339548	2	uORF	208	367
IP_2763387	48	5.84	11.78	1	CR46217	3R	12833172	12833318	+	FBtr0347512	1	lncRNA-ORF	46	193
IP_2763511	47	5.37	11.51	2	Suv3	3R	4315066	4315209	+	FBtr0347365	8	dORF	3224	3368
