## Supplementary_table_3 for "In depth exploration of the alternative proteome of *Drosophila melanogaster*"

### Sheet: parsed_query_domain_interpro
Protein_Accession	Analysis	Signature_Accession	Signature_Description	Start_location	Stop_location	Score	Interpro_Annotation
II_1478846	Pfam	PF03208	PRA1 family protein	20	179	5e-35	IPR004895
II_1466783	Pfam	PF03134	TB2/DP1, HVA22 family	53	130	4e-28	IPR004345
II_1416981	Pfam	PF00762	Ferrochelatase	1	138	2.5e-40	IPR001015
II_1474965	Pfam	PF00364	Biotin-requiring enzyme	841	903	4.1e-15	IPR000089
II_1474965	Pfam	PF00289	Biotin carboxylase, N-terminal domain	210	329	4.2e-32	IPR005481
II_1474965	Pfam	PF02785	Biotin carboxylase C-terminal domain	595	701	2.7e-20	IPR005482
II_1474965	Pfam	PF01039	Carboxyl transferase domain	1750	2305	7.2e-162	IPR034733
II_1474965	Pfam	PF08326	Acetyl-CoA carboxylase, central region	906	1650	2.3e-258	IPR013537
II_1474965	Pfam	PF02786	Carbamoyl-phosphate synthase L chain, ATP binding domain	376	558	6.3e-52	IPR005479
II_1487760	Pfam	PF06110	Eukaryotic protein of unknown function (DUF953)	61	179	2.3e-54	IPR010357
II_1446960	Pfam	PF00687	Ribosomal protein L1p/L10e family	1	150	4.1e-38	IPR028364
II_1471445	Pfam	PF14677	FANCI solenoid 3	820	1039	8.5e-75	IPR029313
II_1471445	Pfam	PF14678	FANCI solenoid 4	1050	1305	4.5e-75	IPR029314
II_1471445	Pfam	PF14675	FANCI solenoid 1	67	286	5.2e-73	IPR029308
II_1471445	Pfam	PF14680	FANCI helical domain 2	555	776	1.7e-18	IPR029312
II_1471445	Pfam	PF14676	FANCI solenoid 2	391	531	3.8e-25	IPR029315
II_1436846	Pfam	PF01569	PAP2 superfamily	202	352	7e-30	IPR000326
IP_1415916	Pfam	PF15797	Domain of unknown function (DUF4706)	9	142	1e-19	IPR031600
II_1444040	Pfam	PF06337	DUSP domain	402	557	7.3e-21	IPR006615
II_1444040	Pfam	PF00443	Ubiquitin carboxyl-terminal hydrolase	741	1733	1.3e-76	IPR001394
II_1444056	Pfam	PF00443	Ubiquitin carboxyl-terminal hydrolase	741	1717	1.2e-76	IPR001394
II_1444056	Pfam	PF06337	DUSP domain	402	557	7.3e-21	IPR006615
IP_1474344	Pfam	PF00125	Core histone H2A/H2B/H3/H4	1	42	3.3e-20	IPR007125
IP_1438579	Pfam	PF00188	Cysteine-rich secretory protein family	7	121	8.7e-10	IPR014044
IP_1415207	Pfam	PF05577	Serine carboxypeptidase S28	32	427	1.1e-75	IPR008758
II_1412679	Pfam	PF13251	Domain of unknown function (DUF4042)	335	511	4.2e-70	IPR025283
II_1460085	Pfam	PF15989	Domain of unknown function (DUF4768)	41	127	2.4e-43	IPR031931
II_1487725	Pfam	PF00271	Helicase conserved C-terminal domain	28	136	7.4e-25	IPR001650
II_1463541	Pfam	PF14701	Glycogen debranching enzyme, glucanotransferase domain	247	689	4.5e-151	IPR032792
II_1463541	Pfam	PF14699	N-terminal domain from the human glycogen debranching enzyme	138	241	9e-21	IPR029436
II_1463541	Pfam	PF06202	Amylo-alpha-1,6-glucosidase	1165	1633	2.1e-145	IPR032790
II_1463541	Pfam	PF14702	Central domain of human glycogen debranching enzyme	827	1097	5.5e-80	IPR032788
II_1444057	Pfam	PF00443	Ubiquitin carboxyl-terminal hydrolase	741	1736	1.3e-76	IPR001394
II_1444057	Pfam	PF06337	DUSP domain	402	557	7.4e-21	IPR006615
II_1487759	Pfam	PF06110	Eukaryotic protein of unknown function (DUF953)	56	174	2.1e-54	IPR010357
II_1427880	Pfam	PF07748	Glycosyl hydrolases family 38 C-terminal domain	863	1101	1e-60	IPR011682
II_1427880	Pfam	PF09261	Alpha mannosidase middle domain	555	661	8.1e-25	IPR015341
II_1427880	Pfam	PF01074	Glycosyl hydrolases family 38 N-terminal domain	216	546	3.5e-99	IPR000602
II_1458354	Pfam	PF03281	Mab-21 protein	70	358	6.8e-63	IPR024810
II_1444058	Pfam	PF06337	DUSP domain	402	557	7.2e-21	IPR006615
II_1444058	Pfam	PF00443	Ubiquitin carboxyl-terminal hydrolase	741	1714	1.1e-76	IPR001394
IP_1414893	Pfam	PF02958	Ecdysteroid kinase-like family	44	258	3e-47	IPR004119
IP_1438578	Pfam	PF00188	Cysteine-rich secretory protein family	7	101	3.1e-07	IPR014044
II_1482540	Pfam	PF02824	TGS domain	73	133	4.9e-17	IPR004095
II_1482540	Pfam	PF07973	Threonyl and Alanyl tRNA synthetase second additional domain	240	288	3.3e-13	IPR012947
II_1482540	Pfam	PF03129	Anticodon binding domain	609	699	3e-22	IPR004154
II_1482540	Pfam	PF00587	tRNA synthetase class II core domain (G, H, P, S and T)	389	596	1.1e-39	IPR002314
II_1474989	Pfam	PF02205	WH2 motif	14	38	5.6e-07	IPR003124
