## Supplementary_table_6 for "In depth exploration of the alternative proteome of *Drosophila melanogaster*"

### Sheet: Feuil1
Entry ID	Localization	Type	Nucleus	Cytoplasm	Extracellular	Mitochondrion	Cell membrane	Endoplasmic reticulum	Plastid	Golgi apparatus	Lysosome/Vacuole	Peroxisome
IP_2763511	Mitochondrion	Membrane	0.0035	0.0021	0.0662	0.7309	0.0115	0.0596	0.0166	0.0981	0.0084	0.0029
IP_2763387	Nucleus	Soluble	0.9336	0.0243	0.0033	0.0387	0.0	0.0	0.0	0.0	0.0	0.0
IP_1492318	Nucleus	Soluble	0.5216	0.0756	0.1264	0.2377	0.0361	0.0008	0.0001	0.0009	0.0009	0.0
IP_1491972	Nucleus	Soluble	0.507	0.0192	0.2866	0.1035	0.0166	0.0116	0.042	0.0049	0.0086	0.0
IP_1491817	Mitochondrion	Soluble	0.3618	0.1924	0.0296	0.3623	0.0051	0.0029	0.0364	0.0032	0.0023	0.0039
IP_1491733	Nucleus	Soluble	0.9502	0.0331	0.003	0.0128	0.0001	0.0005	0.0	0.0001	0.0001	0.0
IP_1491493	Extracellular	Soluble	0.1274	0.0676	0.4144	0.3073	0.0127	0.019	0.0198	0.0041	0.0275	0.0002
IP_1491490	Nucleus	Soluble	0.4118	0.0219	0.1925	0.3662	0.0045	0.001	0.0004	0.0006	0.0011	0.0
IP_1491486	Nucleus	Soluble	0.4059	0.1973	0.0301	0.1626	0.0008	0.0004	0.1958	0.0004	0.0011	0.0056
IP_1491040	Extracellular	Soluble	0.0047	0.0218	0.957	0.012	0.0014	0.0003	0.0017	0.0001	0.001	0.0
IP_1490150	Nucleus	Soluble	0.8293	0.0567	0.0651	0.0153	0.0158	0.0097	0.0009	0.0035	0.0037	0.0
IP_1489690	Extracellular	Soluble	0.2951	0.0845	0.5526	0.0354	0.0091	0.0026	0.0134	0.0015	0.0059	0.0
IP_1488854	Mitochondrion	Soluble	0.1826	0.0075	0.0875	0.6684	0.0037	0.0002	0.0498	0.0002	0.0001	0.0
IP_1488493	Mitochondrion	Soluble	0.1768	0.0152	0.0118	0.796	0.0001	0.0	0.0001	0.0	0.0	0.0
IP_1488235	Mitochondrion	Soluble	0.0176	0.0214	0.0945	0.8582	0.0026	0.0026	0.0	0.0026	0.0001	0.0004
IP_1488169	Extracellular	Soluble	0.1719	0.089	0.4066	0.3268	0.0026	0.0005	0.0012	0.0004	0.0008	0.0002
IP_1488075	Extracellular	Soluble	0.2617	0.033	0.4319	0.2155	0.0013	0.0004	0.0552	0.0003	0.0006	0.0
IP_1487775	Mitochondrion	Soluble	0.2028	0.0248	0.1551	0.5864	0.001	0.0002	0.0252	0.0042	0.0001	0.0002
IP_1487629	Mitochondrion	Membrane	0.0429	0.0	0.0023	0.9546	0.0	0.0	0.0	0.0	0.0	0.0001
IP_1487548	Plastid	Membrane	0.0982	0.018	0.1674	0.3122	0.0084	0.0081	0.339	0.0117	0.0059	0.0312
IP_1487543	Plastid	Membrane	0.0777	0.0107	0.1328	0.3634	0.0039	0.0045	0.3739	0.0065	0.0029	0.0238
IP_1487085	Mitochondrion	Soluble	0.0418	0.0011	0.2465	0.5396	0.0002	0.0002	0.1548	0.0158	0.0001	0.0
IP_1486714	Extracellular	Soluble	0.1331	0.0254	0.5124	0.3278	0.0002	0.0006	0.0004	0.0001	0.0002	0.0
IP_1486280	Mitochondrion	Soluble	0.0262	0.0648	0.2094	0.4994	0.0127	0.0146	0.1341	0.0036	0.0118	0.0233
IP_1485529	Extracellular	Soluble	0.1417	0.2367	0.387	0.234	0.0002	0.0002	0.0	0.0001	0.0001	0.0
IP_1485248	Nucleus	Soluble	0.4118	0.0219	0.1925	0.3662	0.0045	0.001	0.0004	0.0006	0.0011	0.0
IP_1484807	Mitochondrion	Soluble	0.205	0.0038	0.0393	0.7519	0.0	0.0	0.0	0.0	0.0	0.0
IP_1484768	Mitochondrion	Soluble	0.1012	0.0038	0.3093	0.4769	0.0002	0.0053	0.1021	0.0003	0.0009	0.0
IP_1484757	Mitochondrion	Soluble	0.1318	0.0009	0.0015	0.8628	0.0002	0.0004	0.0007	0.001	0.0007	0.0001
IP_1484565	Extracellular	Soluble	0.0427	0.0223	0.4211	0.0588	0.0286	0.1929	0.0522	0.0725	0.1039	0.005
IP_1484345	Nucleus	Soluble	0.5877	0.1373	0.2211	0.0504	0.0004	0.0002	0.0026	0.0001	0.0002	0.0
IP_1483977	Mitochondrion	Soluble	0.0617	0.0343	0.0864	0.8022	0.0018	0.0043	0.0078	0.0007	0.0003	0.0006
IP_1483363	Mitochondrion	Soluble	0.1549	0.0023	0.0119	0.8279	0.0003	0.0004	0.0014	0.0001	0.0002	0.0006
IP_1483270	Plastid	Soluble	0.0025	0.0002	0.0237	0.2903	0.0006	0.0026	0.6777	0.0014	0.0011	0.0
IP_1482285	Extracellular	Soluble	0.0	0.0	0.9999	0.0	0.0	0.0	0.0	0.0	0.0	0.0
IP_1481696	Mitochondrion	Membrane	0.0048	0.0001	0.0353	0.7268	0.0028	0.0107	0.2057	0.0101	0.0029	0.0008
IP_1481557	Nucleus	Soluble	0.6809	0.0047	0.0456	0.2481	0.0073	0.0065	0.0001	0.0048	0.0018	0.0003
IP_1481455	Mitochondrion	Soluble	0.2256	0.0124	0.1188	0.605	0.0024	0.0012	0.0303	0.0017	0.0009	0.0017
IP_1481007	Mitochondrion	Soluble	0.1931	0.1417	0.3076	0.347	0.0033	0.0013	0.004	0.0003	0.0008	0.001
IP_1480615	Mitochondrion	Membrane	0.059	0.0002	0.1009	0.8204	0.0036	0.0045	0.0026	0.0072	0.0005	0.001
IP_1480549	Mitochondrion	Soluble	0.0715	0.0667	0.0532	0.8084	0.0001	0.0	0.0	0.0	0.0	0.0
IP_1479482	Nucleus	Soluble	0.2566	0.1437	0.198	0.0886	0.0387	0.08	0.0517	0.0568	0.0808	0.0051
IP_1479219	Mitochondrion	Soluble	0.384	0.0204	0.1421	0.4482	0.001	0.0005	0.0028	0.0008	0.0002	0.0
IP_1479124	Extracellular	Soluble	0.0079	0.0039	0.4318	0.0743	0.0086	0.365	0.0031	0.0894	0.016	0.0
IP_1478970	Mitochondrion	Membrane	0.0856	0.0967	0.0619	0.429	0.08	0.1806	0.0341	0.0106	0.0148	0.0067
IP_1478944	Mitochondrion	Soluble	0.0008	0.0001	0.0021	0.9967	0.0001	0.0001	0.0001	0.0001	0.0	0.0
IP_1478682	Mitochondrion	Membrane	0.1049	0.0016	0.0265	0.6246	0.0	0.0	0.2423	0.0	0.0	0.0001
IP_1478286	Mitochondrion	Soluble	0.0782	0.0045	0.1279	0.7635	0.0057	0.003	0.0007	0.0115	0.0048	0.0001
IP_1478023	Mitochondrion	Membrane	0.059	0.0002	0.1009	0.8204	0.0036	0.0045	0.0026	0.0072	0.0005	0.001
IP_1477997	Mitochondrion	Membrane	0.0317	0.0057	0.0654	0.6352	0.0031	0.0637	0.0041	0.161	0.0154	0.0146
IP_1477672	Mitochondrion	Soluble	0.0156	0.0313	0.3595	0.4676	0.0096	0.067	0.001	0.0296	0.0156	0.0033
IP_1477627	Nucleus	Soluble	0.7026	0.0815	0.0205	0.1797	0.0001	0.0	0.0155	0.0	0.0	0.0001
IP_1477461	Nucleus	Soluble	0.4631	0.1415	0.2823	0.1108	0.0015	0.0004	0.0	0.0003	0.0002	0.0
IP_1477317	Nucleus	Soluble	0.5589	0.002	0.1091	0.2887	0.0006	0.0003	0.0402	0.0001	0.0002	0.0
IP_1477272	Extracellular	Soluble	0.0484	0.1218	0.6757	0.1335	0.0045	0.0043	0.0038	0.0044	0.0036	0.0001
IP_1476970	Extracellular	Soluble	0.0349	0.0834	0.7311	0.1435	0.0032	0.001	0.0003	0.0007	0.002	0.0
IP_1476487	Extracellular	Soluble	0.2358	0.0064	0.4133	0.278	0.0057	0.0022	0.0519	0.0025	0.0035	0.0008
IP_1475598	Mitochondrion	Membrane	0.1064	0.0184	0.0114	0.4982	0.0026	0.0083	0.3275	0.0209	0.0039	0.0023
IP_1475575	Mitochondrion	Soluble	0.0465	0.0161	0.2764	0.6342	0.0026	0.0037	0.0144	0.0044	0.0015	0.0001
IP_1475545	Extracellular	Soluble	0.0001	0.0052	0.9946	0.0	0.0	0.0	0.0	0.0	0.0	0.0
IP_1475525	Mitochondrion	Membrane	0.0035	0.0008	0.1291	0.7367	0.0022	0.0025	0.1179	0.0031	0.0029	0.0013
IP_1475510	Nucleus	Soluble	0.3252	0.0303	0.2506	0.0961	0.0007	0.0017	0.2885	0.0016	0.0053	0.0
IP_1475478	Plastid	Soluble	0.043	0.0998	0.1516	0.1404	0.0443	0.0625	0.1958	0.0599	0.1575	0.0452
IP_1475013	Mitochondrion	Membrane	0.0503	0.0178	0.0952	0.6145	0.0041	0.0038	0.1924	0.0101	0.0114	0.0004
IP_1474967	Extracellular	Soluble	0.0987	0.0092	0.8579	0.0329	0.0004	0.0002	0.0001	0.0002	0.0005	0.0
IP_1474344	Nucleus	Soluble	0.332	0.0461	0.2414	0.2396	0.0063	0.0194	0.0953	0.0049	0.0151	0.0
IP_1474272	Mitochondrion	Soluble	0.1607	0.0182	0.2222	0.5846	0.0048	0.001	0.0026	0.0025	0.0017	0.0017
IP_1474257	Extracellular	Soluble	0.0178	0.0119	0.6792	0.1948	0.004	0.0029	0.0007	0.0878	0.0007	0.0002
IP_1474167	Mitochondrion	Soluble	0.4244	0.0205	0.0227	0.4684	0.0001	0.0	0.0638	0.0	0.0	0.0
IP_1473900	Nucleus	Soluble	0.8452	0.1401	0.0003	0.0125	0.0004	0.0001	0.0002	0.0001	0.0011	0.0001
IP_1473741	Nucleus	Soluble	0.4907	0.0029	0.0367	0.465	0.0007	0.0005	0.0029	0.0003	0.0001	0.0
IP_1473578	Nucleus	Soluble	0.7105	0.0007	0.0013	0.2871	0.0	0.0	0.0003	0.0	0.0	0.0
IP_1473218	Extracellular	Soluble	0.0115	0.0051	0.6703	0.0979	0.0186	0.1408	0.0015	0.0067	0.0467	0.0008
IP_1473210	Nucleus	Soluble	0.9793	0.0206	0.0001	0.0	0.0	0.0	0.0	0.0	0.0	0.0
IP_1473032	Mitochondrion	Soluble	0.204	0.0839	0.2228	0.4797	0.0022	0.0003	0.0066	0.0004	0.0002	0.0
IP_1472966	Nucleus	Soluble	0.6017	0.0369	0.2381	0.0766	0.0083	0.0033	0.0241	0.005	0.0059	0.0
IP_1472872	Plastid	Membrane	0.1579	0.0169	0.0177	0.1343	0.0072	0.0081	0.5955	0.0141	0.024	0.0242
IP_1472642	Nucleus	Soluble	0.4743	0.0022	0.0155	0.4619	0.0	0.0	0.046	0.0	0.0	0.0
IP_1472182	Extracellular	Soluble	0.1429	0.0154	0.38	0.2511	0.0063	0.0003	0.2025	0.0012	0.0003	0.0
IP_1472122	Extracellular	Soluble	0.0326	0.0851	0.5025	0.3029	0.0034	0.0003	0.0026	0.0699	0.0006	0.0
IP_1472117	Mitochondrion	Soluble	0.0284	0.0065	0.2687	0.6961	0.0	0.0	0.0	0.0003	0.0	0.0
IP_1472025	Nucleus	Soluble	0.6017	0.0369	0.2381	0.0766	0.0083	0.0033	0.0241	0.005	0.0059	0.0
IP_1471936	Mitochondrion	Soluble	0.0004	0.0002	0.4272	0.5688	0.0	0.0	0.0034	0.0	0.0	0.0
IP_1471841	Mitochondrion	Soluble	0.2198	0.0501	0.1469	0.5815	0.0014	0.0	0.0001	0.0001	0.0	0.0
IP_1471829	Plastid	Membrane	0.0127	0.0013	0.0645	0.3506	0.0063	0.014	0.4865	0.0207	0.0409	0.0025
IP_1471242	Mitochondrion	Soluble	0.0386	0.0104	0.0592	0.8858	0.0004	0.0007	0.0044	0.0004	0.0001	0.0001
IP_1470858	Nucleus	Soluble	0.7601	0.236	0.0006	0.0006	0.001	0.0003	0.0002	0.0004	0.0002	0.0005
IP_1470822	Mitochondrion	Membrane	0.0076	0.0007	0.0487	0.9418	0.0001	0.0002	0.0008	0.0001	0.0	0.0001
IP_1470483	Mitochondrion	Soluble	0.1821	0.0509	0.2131	0.3124	0.0004	0.0002	0.175	0.003	0.0629	0.0
IP_1470188	Extracellular	Soluble	0.0395	0.1966	0.3281	0.1709	0.0094	0.1926	0.0084	0.0371	0.0141	0.0033
IP_1470088	Extracellular	Soluble	0.1796	0.0156	0.5667	0.2035	0.0008	0.0007	0.032	0.0003	0.0008	0.0
IP_1469755	Mitochondrion	Soluble	0.0519	0.0197	0.3458	0.5726	0.0012	0.002	0.0036	0.0018	0.0012	0.0001
IP_1469007	Plastid	Soluble	0.1229	0.0091	0.1768	0.1046	0.0027	0.0019	0.5769	0.0022	0.0028	0.0001
IP_1468819	Mitochondrion	Soluble	0.0649	0.005	0.0789	0.7144	0.0	0.0	0.1367	0.0	0.0	0.0
IP_1468748	Mitochondrion	Soluble	0.405	0.0005	0.0762	0.5181	0.0	0.0	0.0001	0.0001	0.0	0.0
IP_1468486	Extracellular	Soluble	0.0019	0.0022	0.9176	0.0778	0.0	0.0	0.0005	0.0	0.0	0.0
IP_1468456	Mitochondrion	Soluble	0.1334	0.2884	0.1589	0.3687	0.018	0.0074	0.0028	0.0034	0.0185	0.0006
IP_1468119	Extracellular	Soluble	0.2006	0.1299	0.4022	0.2428	0.0054	0.0079	0.0005	0.0032	0.0074	0.0
IP_1467319	Mitochondrion	Soluble	0.0006	0.0022	0.2353	0.5887	0.0012	0.0566	0.1074	0.0022	0.0035	0.0023
IP_1467056	Nucleus	Soluble	0.7193	0.0038	0.0162	0.2575	0.0025	0.0001	0.0003	0.0001	0.0	0.0
IP_1466612	Mitochondrion	Soluble	0.2468	0.0027	0.116	0.4883	0.0	0.0	0.1459	0.0	0.0	0.0001
IP_1466075	Cytoplasm	Soluble	0.0545	0.8945	0.0016	0.0006	0.0294	0.0017	0.0007	0.0086	0.0071	0.0012
IP_1466059	Mitochondrion	Membrane	0.1162	0.0033	0.0071	0.8593	0.0008	0.0026	0.0002	0.0041	0.0064	0.0001
IP_1465840	Extracellular	Soluble	0.014	0.0109	0.8004	0.1244	0.0092	0.0274	0.0002	0.007	0.0065	0.0
IP_1465620	Nucleus	Soluble	0.5714	0.0037	0.1454	0.2623	0.0042	0.0027	0.0074	0.0022	0.0007	0.0
IP_1465458	Extracellular	Soluble	0.1968	0.1106	0.5824	0.1039	0.0042	0.001	0.0002	0.0007	0.0002	0.0
IP_1464745	Extracellular	Soluble	0.0003	0.0002	0.9976	0.0018	0.0	0.0	0.0001	0.0	0.0	0.0
IP_1464518	Nucleus	Membrane	0.5245	0.0001	0.0008	0.4746	0.0	0.0	0.0001	0.0	0.0	0.0
IP_1464514	Nucleus	Soluble	0.5629	0.1448	0.196	0.0835	0.0009	0.0003	0.0109	0.0002	0.0005	0.0
IP_1464438	Mitochondrion	Membrane	0.0865	0.0006	0.0089	0.7192	0.0001	0.0	0.1844	0.0001	0.0	0.0001
IP_1464383	Mitochondrion	Soluble	0.2936	0.0041	0.0022	0.6883	0.0001	0.0	0.0116	0.0	0.0001	0.0
IP_1463767	Mitochondrion	Soluble	0.1733	0.0335	0.3119	0.3718	0.0085	0.065	0.0	0.0295	0.0062	0.0002
IP_1463625	Plastid	Membrane	0.1579	0.0169	0.0177	0.1343	0.0072	0.0081	0.5955	0.0141	0.024	0.0242
IP_1463552	Plastid	Soluble	0.0386	0.0058	0.1911	0.3363	0.001	0.0009	0.4253	0.0004	0.0004	0.0
IP_1463117	Mitochondrion	Soluble	0.0052	0.0129	0.0815	0.8636	0.0272	0.0003	0.0054	0.0003	0.0004	0.0032
IP_1463100	Plastid	Membrane	0.0763	0.0195	0.0422	0.3202	0.0067	0.0079	0.4643	0.0213	0.0243	0.0174
IP_1462976	Mitochondrion	Soluble	0.1303	0.0127	0.1214	0.6853	0.002	0.008	0.0078	0.0169	0.0092	0.0065
IP_1462916	Nucleus	Soluble	0.4977	0.0053	0.0147	0.4279	0.0013	0.001	0.0025	0.0009	0.0002	0.0484
IP_1462746	Mitochondrion	Soluble	0.0374	0.0016	0.1443	0.7942	0.0024	0.0025	0.0063	0.011	0.0003	0.0
IP_1462661	Mitochondrion	Membrane	0.1093	0.0196	0.0491	0.7089	0.0185	0.0739	0.0019	0.0115	0.0026	0.0047
IP_1461701	Nucleus	Membrane	0.5402	0.0006	0.0074	0.4382	0.0002	0.0	0.0133	0.0	0.0	0.0
IP_1460862	Nucleus	Soluble	0.4977	0.0053	0.0147	0.4279	0.0013	0.001	0.0025	0.0009	0.0002	0.0484
IP_1460816	Mitochondrion	Soluble	0.3357	0.0783	0.2142	0.3611	0.0003	0.0001	0.01	0.0001	0.0001	0.0
IP_1460546	Mitochondrion	Membrane	0.3297	0.0005	0.0001	0.669	0.0	0.0	0.0	0.0	0.0	0.0006
IP_1460227	Nucleus	Soluble	0.3745	0.1636	0.1151	0.0755	0.0516	0.0094	0.0598	0.0336	0.019	0.0979
IP_1460133	Extracellular	Soluble	0.1402	0.0372	0.3323	0.3279	0.0037	0.0013	0.1282	0.0099	0.003	0.0163
IP_1459843	Mitochondrion	Soluble	0.2932	0.0194	0.2862	0.3556	0.0044	0.0014	0.0381	0.0016	0.0001	0.0
IP_1459778	Mitochondrion	Soluble	0.0401	0.0246	0.1406	0.7808	0.0006	0.0008	0.0007	0.0003	0.0002	0.0114
IP_1459639	Extracellular	Soluble	0.1265	0.0937	0.5429	0.2145	0.0019	0.0005	0.0184	0.0002	0.0014	0.0
IP_1459419	Mitochondrion	Soluble	0.1931	0.0959	0.0357	0.4388	0.0047	0.0106	0.1302	0.005	0.0698	0.0161
IP_1459304	Extracellular	Soluble	0.0029	0.0091	0.4913	0.2495	0.0233	0.0023	0.2084	0.0054	0.0064	0.0014
IP_1458783	Mitochondrion	Soluble	0.0078	0.0006	0.1327	0.7219	0.0017	0.0087	0.1036	0.021	0.0019	0.0
IP_1458735	Nucleus	Soluble	0.8809	0.1185	0.0002	0.0001	0.0002	0.0	0.0	0.0	0.0	0.0
IP_1458351	Cytoplasm	Soluble	0.245	0.5221	0.0041	0.0389	0.0279	0.0074	0.1225	0.0028	0.0261	0.0032
IP_1458348	Mitochondrion	Soluble	0.1094	0.0603	0.0199	0.7974	0.0015	0.0036	0.0042	0.001	0.0004	0.0023
IP_1457608	Cytoplasm	Soluble	0.1518	0.8342	0.0003	0.0085	0.0002	0.0003	0.0041	0.0	0.0005	0.0001
IP_1457247	Mitochondrion	Soluble	0.2472	0.0094	0.2845	0.4406	0.0	0.0	0.0183	0.0	0.0	0.0
IP_1457175	Mitochondrion	Soluble	0.1073	0.0198	0.1846	0.6015	0.001	0.0067	0.0356	0.035	0.0073	0.0013
IP_1457160	Plastid	Membrane	0.1441	0.0116	0.0662	0.3592	0.0015	0.0084	0.3914	0.0045	0.0103	0.0027
IP_1457155	Extracellular	Soluble	0.0747	0.0077	0.8569	0.0483	0.0002	0.0004	0.0113	0.0002	0.0004	0.0
IP_1457142	Extracellular	Soluble	0.0	0.0	1.0	0.0	0.0	0.0	0.0	0.0	0.0	0.0
IP_1457051	Mitochondrion	Soluble	0.0001	0.0	0.1568	0.7732	0.0007	0.0014	0.0661	0.0015	0.0003	0.0
IP_1457019	Extracellular	Soluble	0.3512	0.0057	0.4264	0.2148	0.0001	0.0003	0.0012	0.0001	0.0001	0.0
IP_1456858	Mitochondrion	Membrane	0.2838	0.0005	0.0017	0.7074	0.0001	0.0002	0.0001	0.0001	0.0001	0.0061
IP_1456651	Nucleus	Soluble	0.6098	0.005	0.126	0.2574	0.0001	0.0	0.0015	0.0	0.0	0.0001
IP_1456505	Mitochondrion	Soluble	0.0572	0.048	0.1442	0.7153	0.0	0.0	0.0353	0.0	0.0	0.0
IP_1456477	Mitochondrion	Soluble	0.0005	0.0009	0.2334	0.5224	0.0	0.0	0.2428	0.0	0.0	0.0
IP_1456416	Nucleus	Soluble	0.9971	0.0016	0.0	0.0009	0.0	0.0	0.0002	0.0	0.0	0.0
IP_1456414	Cytoplasm	Soluble	0.2911	0.567	0.0016	0.0053	0.0063	0.0081	0.0137	0.0293	0.0735	0.004
IP_1455926	Mitochondrion	Membrane	0.1898	0.0002	0.0013	0.5707	0.0	0.0001	0.2206	0.0004	0.0001	0.0168
IP_1455845	Plastid	Soluble	0.2395	0.0013	0.0201	0.0307	0.0001	0.0005	0.7075	0.0002	0.0002	0.0
IP_1455304	Nucleus	Soluble	0.8823	0.0095	0.0001	0.1016	0.0	0.0	0.004	0.0	0.0	0.0025
IP_1455296	Mitochondrion	Soluble	0.1226	0.0191	0.2365	0.5536	0.0004	0.0044	0.0624	0.0008	0.0001	0.0
IP_1455269	Mitochondrion	Soluble	0.2343	0.0493	0.2103	0.4141	0.0006	0.0002	0.0906	0.0001	0.0005	0.0
IP_1455105	Mitochondrion	Soluble	0.0001	0.0001	0.2888	0.7083	0.0004	0.0003	0.0012	0.0007	0.0001	0.0
IP_1454871	Nucleus	Soluble	0.2435	0.2098	0.1245	0.0616	0.0533	0.0157	0.1675	0.0178	0.0156	0.0908
IP_1454753	Nucleus	Soluble	0.838	0.0015	0.0119	0.0719	0.0001	0.0001	0.0763	0.0001	0.0	0.0001
IP_1454390	Nucleus	Soluble	0.4915	0.0474	0.1594	0.1811	0.0009	0.0008	0.1133	0.0011	0.0044	0.0001
IP_1453924	Mitochondrion	Soluble	0.0292	0.0237	0.1945	0.7404	0.001	0.0009	0.0083	0.0002	0.0004	0.0014
IP_1453903	Mitochondrion	Soluble	0.0522	0.0042	0.1206	0.8176	0.0006	0.0004	0.004	0.0003	0.0001	0.0
IP_1453351	Nucleus	Soluble	0.6371	0.001	0.0191	0.3271	0.0001	0.0	0.0155	0.0001	0.0	0.0
IP_1452776	Mitochondrion	Soluble	0.0567	0.0047	0.1983	0.3846	0.0002	0.0001	0.3553	0.0001	0.0	0.0
IP_1452386	Mitochondrion	Soluble	0.0849	0.0795	0.1591	0.6175	0.0046	0.0031	0.0458	0.0026	0.0013	0.0017
IP_1451929	Mitochondrion	Soluble	0.3427	0.1278	0.016	0.4949	0.003	0.0005	0.0129	0.0007	0.0002	0.0013
IP_1451832	Mitochondrion	Soluble	0.1001	0.0	0.0148	0.7949	0.0	0.0	0.0901	0.0	0.0	0.0
IP_1451725	Extracellular	Soluble	0.0165	0.0092	0.4001	0.3944	0.0019	0.0123	0.1434	0.0027	0.0111	0.0084
IP_1451582	Mitochondrion	Soluble	0.4135	0.0715	0.0167	0.4804	0.0001	0.0002	0.0	0.0052	0.0122	0.0
IP_1451573	Nucleus	Soluble	0.3129	0.2264	0.0838	0.2199	0.0161	0.0085	0.1095	0.003	0.0198	0.0001
IP_1451166	Mitochondrion	Soluble	0.3465	0.0005	0.0805	0.4729	0.0001	0.0001	0.0986	0.0001	0.0	0.0008
IP_1451140	Mitochondrion	Membrane	0.0002	0.0	0.0026	0.7914	0.0	0.0	0.2056	0.0002	0.0	0.0
IP_1450989	Extracellular	Soluble	0.0084	0.006	0.6689	0.0561	0.0342	0.0524	0.0003	0.1484	0.0253	0.0
IP_1450895	Mitochondrion	Soluble	0.0225	0.0051	0.1639	0.5035	0.0001	0.0001	0.3021	0.0003	0.0004	0.0019
IP_1450771	Nucleus	Soluble	0.6069	0.0484	0.0278	0.2473	0.0016	0.0013	0.0585	0.0023	0.005	0.0009
IP_1450752	Nucleus	Soluble	0.4253	0.2045	0.0137	0.3239	0.0114	0.003	0.0086	0.0018	0.0073	0.0005
IP_1450681	Extracellular	Soluble	0.0956	0.0148	0.7236	0.1443	0.0001	0.0	0.0217	0.0	0.0	0.0
IP_1450459	Nucleus	Soluble	0.9397	0.0025	0.0001	0.0576	0.0	0.0	0.0	0.0	0.0	0.0
IP_1450400	Mitochondrion	Soluble	0.2078	0.3295	0.0919	0.3697	0.0001	0.0001	0.0009	0.0	0.0	0.0
IP_1450389	Nucleus	Soluble	0.7384	0.0188	0.0776	0.1574	0.0011	0.0002	0.0052	0.0001	0.0013	0.0
IP_1450034	Plastid	Soluble	0.1975	0.0103	0.1892	0.0981	0.0074	0.0042	0.4801	0.0038	0.0094	0.0
IP_1449874	Mitochondrion	Membrane	0.1647	0.0013	0.0027	0.8287	0.0	0.0	0.0016	0.0	0.0	0.0009
IP_1449828	Lysosome/Vacuole	Soluble	0.0494	0.023	0.2143	0.0497	0.0107	0.2919	0.0196	0.0474	0.2937	0.0002
IP_1449466	Extracellular	Soluble	0.02	0.0141	0.7251	0.2381	0.0002	0.0	0.0021	0.0001	0.0002	0.0
IP_1449285	Mitochondrion	Soluble	0.1877	0.005	0.0174	0.7875	0.0002	0.0	0.0022	0.0	0.0	0.0
IP_1448947	Nucleus	Soluble	0.3403	0.0797	0.1424	0.33	0.0107	0.004	0.0761	0.0029	0.0135	0.0004
IP_1448450	Mitochondrion	Membrane	0.0319	0.0004	0.0023	0.2271	0.1231	0.1868	0.1563	0.0667	0.1762	0.0293
IP_1447974	Mitochondrion	Soluble	0.0463	0.0225	0.1596	0.7448	0.0049	0.0057	0.0001	0.0057	0.0007	0.0098
IP_1447671	Mitochondrion	Soluble	0.1113	0.0037	0.1261	0.7436	0.0002	0.0005	0.0144	0.0001	0.0001	0.0
IP_1447279	Nucleus	Soluble	0.9971	0.0004	0.0003	0.0021	0.0	0.0	0.0	0.0	0.0	0.0
IP_1447252	Extracellular	Soluble	0.0036	0.0023	0.663	0.2785	0.0	0.0	0.0525	0.0	0.0	0.0
IP_1447101	Nucleus	Soluble	0.4192	0.2669	0.0777	0.1462	0.0045	0.0199	0.002	0.0103	0.0522	0.0011
IP_1446999	Mitochondrion	Membrane	0.0145	0.0006	0.0116	0.833	0.0007	0.0022	0.1341	0.002	0.0011	0.0003
IP_1446929	Extracellular	Soluble	0.2998	0.0458	0.5153	0.1344	0.0012	0.0	0.0034	0.0001	0.0	0.0
IP_1446860	Mitochondrion	Soluble	0.136	0.0986	0.2238	0.5406	0.0002	0.0002	0.0004	0.0001	0.0001	0.0
IP_1446798	Extracellular	Soluble	0.2511	0.1421	0.5225	0.0416	0.0017	0.008	0.0095	0.0042	0.0193	0.0
IP_1445916	Mitochondrion	Soluble	0.0463	0.0225	0.1596	0.7448	0.0049	0.0057	0.0001	0.0057	0.0007	0.0098
IP_1445520	Nucleus	Soluble	0.6048	0.1666	0.0077	0.106	0.0016	0.0005	0.1074	0.0007	0.0011	0.0036
IP_1445331	Extracellular	Soluble	0.0173	0.0115	0.3155	0.1839	0.0404	0.1895	0.0001	0.2082	0.0314	0.0022
IP_1444565	Cell membrane	Membrane	0.0452	0.0015	0.0766	0.2178	0.2648	0.0772	0.0743	0.12	0.0934	0.0291
IP_1444505	Plastid	Soluble	0.1221	0.0004	0.1775	0.2202	0.0001	0.0	0.4797	0.0	0.0	0.0
IP_1444237	Plastid	Soluble	0.1221	0.0004	0.1775	0.2202	0.0001	0.0	0.4797	0.0	0.0	0.0
IP_1444206	Mitochondrion	Soluble	0.1604	0.0154	0.0211	0.8027	0.0	0.0	0.0	0.0	0.0	0.0003
IP_1443530	Extracellular	Soluble	0.0005	0.0006	0.6824	0.3156	0.0	0.0	0.0008	0.0	0.0	0.0
IP_1443181	Mitochondrion	Membrane	0.0916	0.0595	0.0942	0.3216	0.0112	0.0334	0.2556	0.0994	0.0201	0.0134
IP_1443175	Extracellular	Soluble	0.0456	0.0113	0.7233	0.2195	0.0	0.0	0.0003	0.0	0.0	0.0
IP_1442534	Extracellular	Soluble	0.008	0.0599	0.6753	0.2566	0.0001	0.0	0.0	0.0	0.0001	0.0
IP_1442518	Mitochondrion	Soluble	0.3731	0.0052	0.1345	0.4728	0.0029	0.0007	0.0098	0.001	0.0	0.0
IP_1441973	Mitochondrion	Soluble	0.2946	0.0031	0.1041	0.5872	0.0007	0.0059	0.0	0.0038	0.0006	0.0
IP_1441214	Mitochondrion	Soluble	0.2479	0.0004	0.0577	0.5496	0.0	0.0	0.1441	0.0	0.0	0.0002
IP_1441148	Plastid	Soluble	0.3542	0.0102	0.2014	0.0543	0.0001	0.0002	0.379	0.0003	0.0002	0.0
IP_1441050	Extracellular	Soluble	0.0212	0.0103	0.5132	0.3863	0.0115	0.0434	0.0001	0.0061	0.008	0.0
IP_1440688	Mitochondrion	Soluble	0.03	0.0612	0.3403	0.3413	0.0082	0.0189	0.1421	0.0169	0.0385	0.0026
IP_1440135	Extracellular	Soluble	0.0	0.0	0.4682	0.0004	0.0361	0.0357	0.0	0.4248	0.0347	0.0
IP_1439676	Mitochondrion	Soluble	0.0578	0.0091	0.1086	0.8182	0.0025	0.001	0.0001	0.0015	0.0003	0.0008
IP_1439388	Extracellular	Soluble	0.0104	0.0138	0.8898	0.0856	0.0001	0.0001	0.0002	0.0	0.0	0.0
IP_1439197	Extracellular	Soluble	0.0037	0.0086	0.8526	0.0745	0.0	0.0	0.0607	0.0	0.0	0.0
IP_1439159	Nucleus	Soluble	0.6033	0.1428	0.2401	0.0037	0.0042	0.0016	0.0006	0.0009	0.0028	0.0
IP_1439026	Extracellular	Soluble	0.021	0.027	0.7621	0.1535	0.0035	0.0144	0.0	0.0166	0.0019	0.0
IP_1439014	Extracellular	Soluble	0.0236	0.0247	0.368	0.3222	0.0194	0.133	0.0564	0.0298	0.02	0.0031
IP_1438840	Nucleus	Soluble	0.3326	0.2208	0.1766	0.2449	0.0019	0.0012	0.0075	0.0025	0.0119	0.0001
IP_1438594	Extracellular	Soluble	0.021	0.027	0.7621	0.1535	0.0035	0.0144	0.0	0.0166	0.0019	0.0
IP_1438580	Extracellular	Soluble	0.0027	0.175	0.2866	0.2335	0.1314	0.0333	0.0139	0.0116	0.0457	0.0663
IP_1438579	Extracellular	Soluble	0.0023	0.073	0.4761	0.1214	0.0989	0.0447	0.0163	0.026	0.0936	0.0478
IP_1438578	Extracellular	Soluble	0.0088	0.0766	0.6906	0.0678	0.0834	0.0141	0.0097	0.0144	0.0281	0.0066
IP_1438323	Extracellular	Soluble	0.0114	0.0254	0.8942	0.059	0.0005	0.0005	0.0072	0.0002	0.0017	0.0
IP_1438315	Mitochondrion	Membrane	0.0089	0.018	0.1439	0.4017	0.0185	0.1363	0.1318	0.0654	0.0497	0.0258
IP_1438197	Extracellular	Soluble	0.0583	0.0145	0.6806	0.246	0.0	0.0001	0.0003	0.0003	0.0	0.0
IP_1438187	Plastid	Soluble	0.1362	0.1104	0.0846	0.1713	0.0113	0.0102	0.4039	0.0132	0.0575	0.0015
IP_1438163	Extracellular	Soluble	0.0	0.0	0.9995	0.0004	0.0	0.0	0.0	0.0	0.0	0.0
IP_1437913	Plastid	Membrane	0.0097	0.0	0.0041	0.2303	0.0	0.0001	0.7554	0.0001	0.0	0.0002
IP_1437340	Mitochondrion	Soluble	0.0577	0.0002	0.2073	0.6099	0.0004	0.0014	0.122	0.0005	0.0006	0.0
IP_1436836	Mitochondrion	Membrane	0.0095	0.0011	0.3256	0.4234	0.0106	0.0373	0.0322	0.1533	0.004	0.003
IP_1435925	Mitochondrion	Soluble	0.1026	0.0003	0.1954	0.6934	0.0001	0.0001	0.0081	0.0001	0.0	0.0
IP_1435899	Mitochondrion	Soluble	0.1415	0.0245	0.2094	0.6245	0.0	0.0	0.0	0.0	0.0	0.0
IP_1435862	Mitochondrion	Soluble	0.0188	0.0656	0.0022	0.9055	0.0002	0.0	0.0017	0.0	0.0	0.006
IP_1435821	Mitochondrion	Soluble	0.2253	0.0089	0.254	0.4598	0.0415	0.005	0.0	0.0046	0.0009	0.0
IP_1435751	Mitochondrion	Soluble	0.08	0.0011	0.3957	0.4186	0.0016	0.0038	0.0975	0.0005	0.0011	0.0
IP_1435649	Mitochondrion	Soluble	0.2329	0.013	0.2348	0.519	0.0	0.0	0.0002	0.0	0.0	0.0
IP_1435448	Nucleus	Soluble	0.451	0.2455	0.0033	0.1533	0.0018	0.0015	0.0002	0.0003	0.0003	0.1428
IP_1435302	Mitochondrion	Soluble	0.4854	0.0003	0.0127	0.5007	0.0	0.0	0.0009	0.0	0.0	0.0
IP_1434184	Mitochondrion	Soluble	0.0553	0.0002	0.0454	0.8987	0.0	0.0	0.0003	0.0	0.0	0.0
IP_1433626	Nucleus	Soluble	0.5946	0.0208	0.0147	0.2433	0.0045	0.0001	0.1204	0.0002	0.0014	0.0
IP_1433318	Mitochondrion	Membrane	0.1442	0.0013	0.002	0.5166	0.0013	0.0094	0.1637	0.089	0.0007	0.0718
IP_1432790	Mitochondrion	Soluble	0.2084	0.0207	0.3264	0.4344	0.002	0.0021	0.0002	0.0043	0.0015	0.0
IP_1432780	Extracellular	Soluble	0.0022	0.0118	0.9508	0.0336	0.0	0.0	0.0015	0.0	0.0	0.0
IP_1432466	Mitochondrion	Soluble	0.0545	0.0529	0.2505	0.2821	0.0237	0.2684	0.0002	0.0335	0.0299	0.0041
IP_1432200	Nucleus	Soluble	0.8687	0.0078	0.0077	0.1069	0.0001	0.0	0.0088	0.0	0.0001	0.0
IP_1431814	Mitochondrion	Soluble	0.2187	0.0067	0.0882	0.5273	0.0001	0.0127	0.1233	0.0206	0.0021	0.0002
IP_1431443	Extracellular	Soluble	0.2495	0.0601	0.3668	0.2318	0.0228	0.0462	0.0001	0.0082	0.0145	0.0
IP_1431251	Mitochondrion	Membrane	0.236	0.0214	0.0025	0.3682	0.0005	0.0009	0.3554	0.0014	0.002	0.0117
IP_1431165	Mitochondrion	Membrane	0.0114	0.001	0.005	0.8976	0.0007	0.0088	0.0681	0.0043	0.0007	0.0024
IP_1430455	Nucleus	Soluble	0.3964	0.2047	0.104	0.2239	0.0011	0.0007	0.0568	0.0029	0.0078	0.0016
IP_1430170	Extracellular	Soluble	0.1626	0.1264	0.41	0.0803	0.0127	0.0396	0.089	0.0021	0.0496	0.0277
IP_1430040	Mitochondrion	Soluble	0.2708	0.116	0.0176	0.4911	0.0005	0.0005	0.0846	0.0004	0.0008	0.0179
IP_1429977	Mitochondrion	Membrane	0.1286	0.0039	0.0705	0.753	0.0006	0.0002	0.0426	0.0002	0.0002	0.0003
IP_1429944	Golgi apparatus	Membrane	0.0033	0.0	0.002	0.0187	0.0585	0.1149	0.0	0.7679	0.0347	0.0
IP_1429475	Extracellular	Soluble	0.0589	0.0572	0.6002	0.2405	0.0171	0.0056	0.0008	0.0042	0.0152	0.0003
IP_1429460	Mitochondrion	Soluble	0.0422	0.1999	0.3224	0.3315	0.0208	0.0322	0.0184	0.0036	0.0265	0.0025
IP_1429231	Lysosome/Vacuole	Membrane	0.0903	0.0643	0.0667	0.0847	0.0564	0.0268	0.2351	0.0508	0.2876	0.0372
IP_1428493	Mitochondrion	Soluble	0.1126	0.0921	0.215	0.4083	0.0285	0.0182	0.0053	0.1139	0.0058	0.0002
IP_1428002	Mitochondrion	Soluble	0.0414	0.0972	0.2492	0.5918	0.0053	0.0065	0.0019	0.0046	0.0017	0.0005
IP_1427932	Nucleus	Soluble	0.5254	0.0412	0.0884	0.2101	0.0098	0.0206	0.0715	0.0086	0.0227	0.0017
IP_1427558	Mitochondrion	Soluble	0.0168	0.0033	0.0834	0.8823	0.0099	0.0023	0.0003	0.0012	0.0004	0.0
IP_1426917	Mitochondrion	Soluble	0.479	0.0011	0.0046	0.5	0.0001	0.0	0.015	0.0	0.0	0.0003
IP_1426462	Plastid	Membrane	0.0937	0.011	0.0112	0.3796	0.0003	0.001	0.4814	0.0042	0.0023	0.0155
IP_1426211	Extracellular	Soluble	0.006	0.0069	0.8865	0.0964	0.0	0.0	0.0042	0.0	0.0	0.0
IP_1425944	Nucleus	Soluble	0.4531	0.192	0.0119	0.2986	0.0045	0.0046	0.009	0.0018	0.0014	0.023
IP_1425934	Nucleus	Soluble	0.5099	0.2123	0.0068	0.2345	0.0028	0.0049	0.0064	0.0011	0.001	0.0203
IP_1425782	Extracellular	Soluble	0.041	0.0205	0.577	0.2314	0.0386	0.0552	0.0	0.0129	0.0234	0.0
IP_1425312	Mitochondrion	Soluble	0.0197	0.0004	0.0819	0.7517	0.0002	0.0003	0.1451	0.0005	0.0001	0.0001
IP_1425093	Extracellular	Soluble	0.0093	0.0499	0.8863	0.0514	0.0008	0.0005	0.0002	0.0007	0.0009	0.0
IP_1424799	Mitochondrion	Soluble	0.27	0.0425	0.3248	0.3611	0.0005	0.0002	0.0008	0.0001	0.0	0.0001
IP_1424579	Plastid	Soluble	0.0023	0.0007	0.2829	0.1478	0.0	0.0	0.5662	0.0	0.0	0.0
IP_1424541	Mitochondrion	Membrane	0.1116	0.0022	0.0155	0.581	0.0003	0.0007	0.2878	0.0006	0.0003	0.0
IP_1424204	Nucleus	Soluble	0.4716	0.0578	0.0788	0.3154	0.031	0.0178	0.0049	0.0075	0.0121	0.0031
IP_1424178	Lysosome/Vacuole	Membrane	0.0903	0.0643	0.0667	0.0847	0.0564	0.0268	0.2351	0.0508	0.2876	0.0372
IP_1423791	Extracellular	Soluble	0.0649	0.2168	0.3672	0.1535	0.0125	0.0508	0.0543	0.0035	0.0764	0.0001
IP_1423530	Nucleus	Soluble	0.5254	0.0412	0.0884	0.2101	0.0098	0.0206	0.0715	0.0086	0.0227	0.0017
IP_1423515	Nucleus	Soluble	0.6576	0.0878	0.0047	0.1571	0.0002	0.0001	0.0916	0.0001	0.0006	0.0002
IP_1423220	Nucleus	Soluble	0.6576	0.0878	0.0047	0.1571	0.0002	0.0001	0.0916	0.0001	0.0006	0.0002
IP_1423215	Mitochondrion	Soluble	0.0366	0.0146	0.2436	0.7042	0.0004	0.0002	0.0	0.0003	0.0001	0.0
IP_1423107	Mitochondrion	Soluble	0.1269	0.1002	0.3669	0.3849	0.0008	0.0016	0.0003	0.0004	0.0179	0.0
IP_1422459	Mitochondrion	Soluble	0.0268	0.0036	0.1024	0.8667	0.0001	0.0001	0.0002	0.0	0.0	0.0
IP_1422386	Mitochondrion	Membrane	0.0855	0.0301	0.0155	0.8383	0.0024	0.0076	0.0018	0.0008	0.0009	0.0171
IP_1422287	Mitochondrion	Soluble	0.3133	0.0043	0.0148	0.6676	0.0	0.0	0.0	0.0	0.0	0.0
IP_1422028	Nucleus	Soluble	0.357	0.2848	0.0154	0.0887	0.0012	0.001	0.2325	0.0034	0.0061	0.0099
IP_1421934	Nucleus	Soluble	0.5629	0.3945	0.0058	0.0103	0.0073	0.0018	0.0049	0.0078	0.0042	0.0006
IP_1421526	Extracellular	Soluble	0.0048	0.0671	0.6964	0.1312	0.0393	0.0086	0.0038	0.0381	0.0095	0.0013
IP_1421250	Mitochondrion	Soluble	0.1424	0.0844	0.1384	0.6016	0.0067	0.0001	0.0011	0.0246	0.0001	0.0006
IP_1421109	Extracellular	Soluble	0.0589	0.0572	0.6002	0.2405	0.0171	0.0056	0.0008	0.0042	0.0152	0.0003
IP_1420665	Nucleus	Soluble	0.4409	0.117	0.0045	0.3104	0.0007	0.0009	0.093	0.0004	0.0002	0.032
IP_1420279	Mitochondrion	Soluble	0.1054	0.0002	0.053	0.8241	0.0001	0.0002	0.0133	0.0027	0.0001	0.001
IP_1419658	Mitochondrion	Membrane	0.0021	0.0	0.0003	0.997	0.0	0.0	0.0004	0.0001	0.0	0.0
IP_1419439	Plastid	Membrane	0.0658	0.05	0.0205	0.0521	0.0023	0.0033	0.7857	0.0045	0.0137	0.0023
IP_1419419	Extracellular	Soluble	0.2037	0.0206	0.3498	0.3247	0.0123	0.0051	0.067	0.0102	0.0066	0.0
IP_1419318	Extracellular	Soluble	0.2426	0.0174	0.7012	0.0311	0.0009	0.0008	0.0049	0.0004	0.0007	0.0
IP_1418996	Extracellular	Soluble	0.0255	0.003	0.5893	0.0351	0.0004	0.0008	0.344	0.0013	0.0005	0.0
IP_1418878	Cytoplasm	Soluble	0.0803	0.4174	0.1776	0.1163	0.0094	0.003	0.1261	0.0011	0.0152	0.0535
IP_1417602	Plastid	Membrane	0.2821	0.007	0.0138	0.3355	0.0001	0.0	0.3613	0.0001	0.0	0.0001
IP_1417358	Nucleus	Soluble	0.3349	0.1281	0.288	0.1875	0.0129	0.0098	0.0224	0.0044	0.0119	0.0
IP_1417067	Nucleus	Soluble	0.3092	0.2737	0.0878	0.1265	0.0591	0.007	0.1204	0.0049	0.0102	0.0013
IP_1416786	Extracellular	Membrane	0.0011	0.0023	0.3641	0.3465	0.0184	0.1783	0.0252	0.0559	0.0074	0.0008
IP_1416592	Mitochondrion	Soluble	0.1968	0.0021	0.0109	0.5427	0.0006	0.0008	0.2448	0.0003	0.0011	0.0
IP_1416362	Mitochondrion	Soluble	0.0617	0.0343	0.0864	0.8022	0.0018	0.0043	0.0078	0.0007	0.0003	0.0006
IP_1416193	Nucleus	Soluble	0.8285	0.1545	0.0007	0.0129	0.0009	0.0005	0.0003	0.0003	0.0003	0.001
IP_1415940	Mitochondrion	Soluble	0.0408	0.0192	0.4285	0.5077	0.0002	0.0002	0.0025	0.0007	0.0001	0.0
IP_1415916	Cytoplasm	Soluble	0.3127	0.4036	0.0012	0.0148	0.0401	0.0078	0.0015	0.1293	0.0774	0.0116
IP_1415787	Nucleus	Soluble	0.5029	0.2134	0.1703	0.093	0.0054	0.002	0.0034	0.0024	0.0072	0.0
IP_1415338	Mitochondrion	Soluble	0.354	0.1936	0.0079	0.3569	0.0006	0.0038	0.0248	0.0023	0.0055	0.0505
IP_1415207	Extracellular	Soluble	0.0	0.0	0.8188	0.0	0.0008	0.0159	0.0	0.0	0.1644	0.0
IP_1415160	Extracellular	Soluble	0.0976	0.0112	0.2903	0.168	0.0069	0.105	0.0312	0.2594	0.0276	0.0028
IP_1415053	Mitochondrion	Membrane	0.022	0.0036	0.0031	0.7786	0.0004	0.0029	0.1121	0.0643	0.0071	0.0059
IP_1414893	Cytoplasm	Soluble	0.0702	0.9182	0.0002	0.0003	0.0008	0.0012	0.0001	0.0028	0.005	0.0012
IP_1413946	Plastid	Soluble	0.1047	0.0019	0.0548	0.245	0.0016	0.0021	0.5867	0.0016	0.0014	0.0
IP_1413749	Mitochondrion	Soluble	0.2234	0.0955	0.0304	0.6478	0.0001	0.0001	0.0015	0.0001	0.0001	0.001
IP_1413748	Nucleus	Soluble	0.7291	0.1455	0.101	0.0211	0.002	0.0004	0.0001	0.0003	0.0004	0.0
IP_1413643	Extracellular	Soluble	0.0255	0.003	0.5893	0.0351	0.0004	0.0008	0.344	0.0013	0.0005	0.0
IP_1413606	Nucleus	Soluble	0.3349	0.1281	0.288	0.1875	0.0129	0.0098	0.0224	0.0044	0.0119	0.0
IP_1413211	Mitochondrion	Soluble	0.0372	0.0004	0.1012	0.8598	0.0001	0.0003	0.0004	0.0004	0.0001	0.0
IP_1412702	Extracellular	Soluble	0.052	0.0187	0.5086	0.3958	0.0084	0.0059	0.0026	0.0062	0.0017	0.0
IP_1412677	Extracellular	Soluble	0.0755	0.0039	0.3828	0.3328	0.0006	0.0	0.2042	0.0002	0.0001	0.0
IP_1412452	Nucleus	Soluble	0.7007	0.0036	0.0006	0.2857	0.0001	0.0001	0.0088	0.0002	0.0001	0.0001
IP_1412433	Extracellular	Soluble	0.2018	0.012	0.4245	0.3606	0.0001	0.0	0.0009	0.0	0.0	0.0
IP_1412055	Nucleus	Soluble	0.7264	0.0886	0.0379	0.062	0.0066	0.0092	0.0543	0.0036	0.0114	0.0001
IP_1411786	Extracellular	Soluble	0.1023	0.0863	0.7251	0.0835	0.0015	0.0005	0.0	0.0002	0.0005	0.0
IP_1410580	Nucleus	Soluble	0.6365	0.0104	0.0598	0.1231	0.0004	0.0007	0.1562	0.0026	0.0104	0.0
IP_1410397	Plastid	Soluble	0.0006	0.0066	0.3287	0.1346	0.0052	0.0095	0.5036	0.002	0.009	0.0002
IP_1410171	Mitochondrion	Soluble	0.1112	0.246	0.2418	0.3274	0.0034	0.0123	0.0174	0.0032	0.0048	0.0325
IP_1409359	Nucleus	Soluble	0.4861	0.0169	0.0894	0.2453	0.0008	0.0007	0.1578	0.0007	0.0021	0.0002
IP_1409319	Nucleus	Membrane	0.6746	0.0033	0.0001	0.3207	0.0	0.0	0.0012	0.0	0.0	0.0
IP_1408865	Mitochondrion	Soluble	0.0212	0.0119	0.3201	0.5755	0.0003	0.0002	0.0689	0.0004	0.0013	0.0
IP_1408452	Extracellular	Soluble	0.07	0.0264	0.6534	0.1897	0.028	0.0113	0.012	0.0022	0.0069	0.0
IP_1407779	Extracellular	Soluble	0.0176	0.035	0.3875	0.1673	0.0241	0.0632	0.0002	0.2764	0.0275	0.0012
IP_1407638	Extracellular	Soluble	0.3201	0.0345	0.4502	0.1713	0.0096	0.0038	0.0022	0.001	0.0074	0.0
IP_1406055	Mitochondrion	Soluble	0.2294	0.0041	0.0634	0.7027	0.0	0.0001	0.0002	0.0	0.0	0.0
IP_1405885	Extracellular	Soluble	0.009	0.0028	0.987	0.0012	0.0	0.0	0.0	0.0	0.0	0.0
IP_1405671	Mitochondrion	Membrane	0.0001	0.0	0.0291	0.823	0.0	0.0	0.1478	0.0	0.0	0.0
IP_1405670	Mitochondrion	Soluble	0.0715	0.0024	0.0035	0.9223	0.0	0.0001	0.0001	0.0001	0.0	0.0
IP_1405651	Extracellular	Soluble	0.2935	0.0349	0.3326	0.3061	0.0012	0.001	0.0278	0.0012	0.0015	0.0001
IP_1405486	Extracellular	Soluble	0.1567	0.113	0.5487	0.1539	0.0143	0.0007	0.0103	0.0009	0.0012	0.0003
IP_1405260	Mitochondrion	Soluble	0.2491	0.0597	0.0206	0.6555	0.0019	0.0005	0.0032	0.0013	0.0015	0.0068
IP_1404503	Mitochondrion	Soluble	0.3533	0.0034	0.0965	0.4937	0.0	0.0	0.0531	0.0	0.0	0.0
IP_1404302	Nucleus	Soluble	0.8006	0.0038	0.0852	0.1098	0.0	0.0	0.0005	0.0	0.0	0.0
IP_1403943	Mitochondrion	Membrane	0.1633	0.0005	0.0014	0.5524	0.0002	0.0018	0.2785	0.0005	0.0003	0.0013
IP_1403823	Extracellular	Soluble	0.0123	0.0028	0.5804	0.2819	0.0074	0.0604	0.0282	0.0073	0.0192	0.0001
IP_1403763	Nucleus	Soluble	0.7007	0.0036	0.0006	0.2857	0.0001	0.0001	0.0088	0.0002	0.0001	0.0001
IP_1403032	Extracellular	Soluble	0.052	0.0187	0.5086	0.3958	0.0084	0.0059	0.0026	0.0062	0.0017	0.0
IP_1402846	Extracellular	Soluble	0.0879	0.1455	0.4605	0.1679	0.0218	0.0542	0.0113	0.0123	0.0372	0.0015
IP_1402818	Extracellular	Soluble	0.1498	0.0632	0.4808	0.2895	0.0052	0.0017	0.0056	0.0009	0.0032	0.0001
IP_1402238	Mitochondrion	Soluble	0.1404	0.0066	0.0005	0.8525	0.0	0.0	0.0	0.0	0.0	0.0
IP_1401571	Mitochondrion	Soluble	0.2647	0.0088	0.2122	0.5103	0.0015	0.0007	0.001	0.0005	0.0004	0.0
IP_1401441	Mitochondrion	Soluble	0.046	0.0084	0.4211	0.5099	0.004	0.0047	0.0006	0.0034	0.0018	0.0
IP_1401363	Nucleus	Soluble	0.4557	0.1463	0.2737	0.0889	0.0122	0.0098	0.001	0.0017	0.0107	0.0001
IP_1401288	Mitochondrion	Soluble	0.0602	0.0049	0.0433	0.856	0.0	0.0	0.0345	0.0	0.0	0.0011
IP_1401225	Nucleus	Soluble	0.3147	0.1844	0.0466	0.2542	0.0059	0.0159	0.1077	0.0498	0.0204	0.0005
IP_1401204	Plastid	Soluble	0.1559	0.0016	0.1515	0.2019	0.0038	0.0052	0.4763	0.0025	0.0012	0.0
IP_1401184	Extracellular	Soluble	0.0135	0.0022	0.5235	0.1682	0.0001	0.0001	0.292	0.0004	0.0	0.0
IP_1400884	Extracellular	Soluble	0.1567	0.113	0.5487	0.1539	0.0143	0.0007	0.0103	0.0009	0.0012	0.0003
IP_1400225	Nucleus	Soluble	0.4281	0.1867	0.0242	0.2743	0.0025	0.0492	0.0199	0.0025	0.0127	0.0
IP_1399580	Mitochondrion	Soluble	0.2792	0.003	0.051	0.6649	0.0005	0.0003	0.0001	0.0005	0.0003	0.0001
IP_1398982	Extracellular	Soluble	0.1567	0.113	0.5487	0.1539	0.0143	0.0007	0.0103	0.0009	0.0012	0.0003
IP_1398899	Extracellular	Soluble	0.1329	0.1356	0.4337	0.1494	0.0057	0.0023	0.1298	0.0014	0.0092	0.0
IP_1398854	Mitochondrion	Membrane	0.059	0.0002	0.1009	0.8204	0.0036	0.0045	0.0026	0.0072	0.0005	0.001
IP_1398815	Extracellular	Soluble	0.0197	0.008	0.6105	0.2844	0.0045	0.0287	0.0194	0.0144	0.0059	0.0045
IP_1398767	Extracellular	Soluble	0.0773	0.0064	0.4748	0.4345	0.0001	0.0001	0.0068	0.0001	0.0	0.0
IP_1398083	Mitochondrion	Soluble	0.3605	0.0337	0.1146	0.4879	0.0002	0.0009	0.0019	0.0001	0.0001	0.0
IP_1398068	Plastid	Soluble	0.1399	0.0781	0.0414	0.133	0.0293	0.0026	0.5598	0.0011	0.0148	0.0001
IP_1397594	Extracellular	Soluble	0.2201	0.0123	0.3844	0.2218	0.0012	0.0016	0.1564	0.0006	0.0016	0.0
IP_1397202	Nucleus	Soluble	0.5886	0.2443	0.0041	0.155	0.0046	0.001	0.001	0.0004	0.0006	0.0004
IP_1397037	Nucleus	Soluble	0.7601	0.236	0.0006	0.0006	0.001	0.0003	0.0002	0.0004	0.0002	0.0005
IP_1396999	Cytoplasm	Soluble	0.2517	0.4796	0.0074	0.0396	0.093	0.0243	0.018	0.0517	0.0339	0.0007
IP_1396758	Extracellular	Soluble	0.0629	0.0235	0.4021	0.3101	0.0056	0.0226	0.1307	0.0098	0.0269	0.0059
II_1490797	Nucleus	Soluble	0.3108	0.3046	0.0112	0.0101	0.0181	0.0093	0.0448	0.0086	0.2805	0.002
II_1487760	Plastid	Soluble	0.0018	0.0023	0.0309	0.3694	0.0	0.0002	0.5932	0.0001	0.0001	0.0019
II_1487759	Mitochondrion	Soluble	0.0007	0.0016	0.0493	0.8281	0.0001	0.0001	0.1195	0.0	0.0	0.0007
II_1487725	Cytoplasm	Soluble	0.1518	0.8342	0.0003	0.0085	0.0002	0.0003	0.0041	0.0	0.0005	0.0001
II_1486803	Mitochondrion	Membrane	0.0504	0.0041	0.0029	0.7991	0.0023	0.0909	0.0005	0.0235	0.0031	0.0231
II_1482540	Cytoplasm	Soluble	0.0231	0.925	0.0022	0.0076	0.0045	0.0047	0.0089	0.0006	0.0031	0.0203
II_1478846	Endoplasmic reticulum	Membrane	0.0	0.0	0.0	0.0005	0.0042	0.7284	0.0	0.2605	0.0062	0.0001
II_1474989	Nucleus	Soluble	0.3407	0.0418	0.0742	0.2093	0.0576	0.0112	0.1655	0.0199	0.0791	0.0007
II_1474965	Cytoplasm	Soluble	0.0151	0.9031	0.001	0.0011	0.0027	0.0016	0.0009	0.0035	0.0057	0.0655
II_1471445	Nucleus	Soluble	0.9858	0.0122	0.0	0.0	0.0	0.0006	0.0	0.0009	0.0004	0.0
II_1466783	Endoplasmic reticulum	Membrane	0.0	0.0	0.0	0.0026	0.0109	0.9319	0.0	0.0494	0.005	0.0001
II_1463541	Endoplasmic reticulum	Membrane	0.0096	0.0969	0.014	0.1752	0.0275	0.4832	0.014	0.0315	0.0344	0.1138
II_1460085	Mitochondrion	Membrane	0.1614	0.0316	0.0294	0.4912	0.002	0.0052	0.2503	0.0006	0.0006	0.0278
II_1458354	Cytoplasm	Soluble	0.1806	0.7451	0.0035	0.0038	0.0132	0.0071	0.0004	0.0132	0.0189	0.0142
II_1451619	Plastid	Soluble	0.1976	0.2208	0.1232	0.0742	0.0021	0.0017	0.3639	0.0018	0.0143	0.0005
II_1446978	Nucleus	Soluble	0.3334	0.1046	0.2387	0.2362	0.0029	0.0014	0.0803	0.0008	0.0017	0.0
II_1446960	Cytoplasm	Soluble	0.0076	0.8373	0.0032	0.1495	0.0002	0.0001	0.0013	0.0	0.0	0.0008
II_1444058	Cell membrane	Membrane	0.151	0.226	0.0017	0.0098	0.3076	0.0096	0.0012	0.1181	0.1602	0.0148
II_1444057	Cell membrane	Membrane	0.1605	0.2484	0.0037	0.0086	0.2891	0.0085	0.0012	0.1111	0.1536	0.0153
II_1444056	Cell membrane	Membrane	0.1452	0.2188	0.0038	0.0098	0.2789	0.0091	0.0012	0.1153	0.2088	0.0092
II_1444040	Cell membrane	Membrane	0.1559	0.2319	0.0023	0.0086	0.3145	0.0086	0.0011	0.1032	0.1584	0.0153
II_1438026	Lysosome/Vacuole	Membrane	0.0046	0.002	0.0062	0.0282	0.2296	0.2572	0.0151	0.1291	0.3075	0.0204
II_1436846	Lysosome/Vacuole	Membrane	0.0005	0.0	0.0	0.0015	0.1236	0.295	0.0005	0.1609	0.4168	0.0011
II_1435547	Mitochondrion	Soluble	0.0508	0.016	0.0005	0.9314	0.0001	0.0001	0.0	0.0001	0.0002	0.0007
II_1431170	Extracellular	Soluble	0.2276	0.1516	0.3258	0.2143	0.0193	0.004	0.0232	0.0105	0.0067	0.0171
II_1427880	Golgi apparatus	Membrane	0.0	0.0	0.0	0.0	0.0258	0.058	0.0	0.8528	0.0634	0.0
II_1416981	Mitochondrion	Soluble	0.0274	0.2038	0.0031	0.4499	0.0008	0.0022	0.0628	0.0003	0.0007	0.2489
II_1416219	Cytoplasm	Soluble	0.1571	0.4032	0.212	0.1502	0.0168	0.0052	0.027	0.0024	0.0138	0.0122
II_1412679	Nucleus	Soluble	0.8462	0.1431	0.0	0.0002	0.0046	0.001	0.0	0.0032	0.0016	0.0002
II_1397035	Nucleus	Soluble	0.8531	0.1455	0.0002	0.0001	0.0005	0.0001	0.0	0.0002	0.0001	0.0001
