## Supplementary_table_7 for "In depth exploration of the alternative proteome of *Drosophila melanogaster*"

### Sheet: Feuil2
protein accession numbers	protein length (a.a.)	molecular weight (kDa)	isoelectric point	frame	gene symbol	chr	start genomic coordinates	stop genomic coordinates	strand	transcript accession	N ORF	localization	start transcript coordinates	stop transcript coordinates
IP_1401571	59	6.87	12.38	1	CG8184	X	15726665	15726903	+	FBtr0339689	30	intORF	11743	11923
IP_1403032	67	7.75	11.6	1	CG1461	X	14263621	14263824	+	FBtr0339497	2	intORF	883	1087
IP_1416362	82	9.7	11	2	Ank	4	116700	116948	-	FBtr0089172	12	intORF	4787	5036
IP_1423107	43	5.5	9.64	3	CG31515	3R	23388546	23388677	-	FBtr0304565	1	intORF	165	297
IP_1427932	33	3.97	11.03	3	c(3)G	3R	15791330	15791484	-	FBtr0083196	2	intORF	912	1014
IP_1431814	41	4.5	11.58	3	CG5276	3R	11433030	11433155	+	FBtr0082390	3	intORF	1239	1365
IP_1438594	32	3.84	7.55	3	snoRNA:Edc3-a	3L	17528734	17528832	-	FBtr0309777	1	lncRNA-ORF	9	108
IP_1459304	101	10.51	9.61	3	sona	2R	23767382	23768392	-	FBtr0310330	6	intORF	1809	2115
IP_1481696	64	7.37	11.92	1	TM9SF4	2L	13772238	13772432	+	FBtr0080532	6	intORF	1054	1249
IP_1483363	34	4	10.85	2	cana	2L	11275582	11275686	+	FBtr0344017	13	intORF	3380	3485
