## Supplementary_table_5 for "In depth exploration of the alternative proteome of *Drosophila melanogaster*"

### Sheet: Sheet1
Annotation	Class of motif	Enrichment Fisher pval	Enrichment Odd ratio	Enrichment Adjusted pval	Depletion Fisher pval	Depletion Odd ratio	Depletion Adjusted pval
5'UTR	CLV_MEL_PAP_1	0.306847	3.90059	1	0.964131	3.90059	1
5'UTR	DEG_APCC_TPR_1	1	0	1	0.783479	0	1
5'UTR	DEG_ODPH_VHL_1	1	0	1	0.783479	0	1
5'UTR	DEG_SIAH_1	1	0	1	0.885287	0	1
5'UTR	DEG_SPOP_SBC_1	0.96692	0.281773	1	0.157961	0.281773	1
5'UTR	DOC_CYCLIN_RXL_1	0.992354	0.191452	1	0.0496772	0.191452	0.592305
5'UTR	DOC_PP1_SILK_1	1	0	1	0.885287	0	1
5'UTR	DOC_PP4_FxxP_1	0.0359081	2.70757	0.34786	0.989222	2.70757	1
5'UTR	LIG_Actin_WH2_1	1	0	1	0.885287	0	1
5'UTR	LIG_Actin_WH2_2	0.893989	0.442502	1	0.365707	0.442502	1
5'UTR	LIG_BIR_III_2	1	0	1	0.885287	0	1
5'UTR	LIG_BIR_III_3	1	0	1	0.479047	0	1
5'UTR	LIG_BIR_III_4	1	0	1	0.61304	0	1
5'UTR	LIG_CaM_IQ_9	1	0	1	0.783479	0	1
5'UTR	LIG_CtBP_PxDLS_1	1	0	1	0.330085	0	1
5'UTR	LIG_DLG_GKlike_1	1	0	1	0.783479	0	1
5'UTR	LIG_Dynein_DLC8_1	1	0	1	0.693153	0	1
5'UTR	LIG_EH_1	0.520953	1.55353	1	0.85681	1.55353	1
5'UTR	LIG_EH1_1	0.38696	2.59865	1	0.933492	2.59865	1
5'UTR	LIG_eIF4E_1	0.0221124	8.1054	0.228495	0.998067	8.1054	1
5'UTR	LIG_LIR_Gen_1	0.364601	1.26784	1	0.786533	1.26784	1
5'UTR	LIG_MAD2	1	0	1	0.330085	0	1
5'UTR	LIG_PDZ_Wminus1_1	1	0	1	0.885287	0	1
5'UTR	LIG_PTB_Apo_2	0.773247	0.695502	1	0.590612	0.695502	1
5'UTR	LIG_WD40_WDR5_VDV_1	0.306847	3.90059	1	0.964131	3.90059	1
5'UTR	LIG_WD40_WDR5_WIN_2	1	0	1	0.783479	0	1
5'UTR	LIG_WRPW_2	1	0	1	0.885287	0	1
5'UTR	MOD_LATS_1	0.321304	1.9674	1	0.904741	1.9674	1
5'UTR	MOD_Plk_1	0.457998	1.12375	1	0.69966	1.12375	1
5'UTR	MOD_Plk_4	0.929243	0.602517	1	0.139828	0.602517	1
5'UTR	TRG_ER_FFAT_1	0.114713		0.889027	1		1
CDS	CLV_MEL_PAP_1	0.882353	0.481147	1	0.486876	0.481147	1
CDS	DEG_APCC_TPR_1	0.25818		1	1		1
CDS	DEG_ODPH_VHL_1	0.25818		1	1		1
CDS	DEG_SIAH_1	0.508728		1	1		1
CDS	DEG_SPOP_SBC_1	0.0659303	2.01805	0.589972	0.972294	2.01805	1
CDS	DOC_CYCLIN_RXL_1	0.345632	1.21445	1	0.769889	1.21445	1
CDS	DOC_PP1_SILK_1	0.508728		1	1		1
CDS	DOC_PP4_FxxP_1	0.999431	0.283481	1	0.00224499	0.283481	0.0645004
CDS	LIG_Actin_WH2_1	1	0	1	0.491272	0	1
CDS	LIG_Actin_WH2_2	0.787687	0.763782	1	0.37567	0.763782	1
CDS	LIG_BIR_III_2	0.508728		1	1		1
CDS	LIG_BIR_III_3	0.0167113		0.19023	1		1
CDS	LIG_BIR_III_4	0.701449	0.965422	1	0.675202	0.965422	1
CDS	LIG_CaM_IQ_9	1	0	1	0.240723	0	1
CDS	LIG_CtBP_PxDLS_1	0.765542	0.768507	1	0.478312	0.768507	1
CDS	LIG_DLG_GKlike_1	0.25818		1	1		1
CDS	LIG_Dynein_DLC8_1	0.882353	0.481147	1	0.486876	0.481147	1
CDS	LIG_EH_1	0.986483	0.189834	1	0.0996858	0.189834	1
CDS	LIG_EH1_1	0.942655	0.319379	1	0.298551	0.319379	1
CDS	LIG_eIF4E_1	0.900314	0.478577	1	0.32627	0.478577	1
CDS	LIG_LIR_Gen_1	0.999743	0.355833	1	0.000783591	0.355833	0.0404855
CDS	LIG_MAD2	0.998484	0.11686	1	0.0162404	0.11686	0.250651
CDS	LIG_PDZ_Wminus1_1	0.508728		1	1		1
CDS	LIG_PTB_Apo_2	0.999834	0.0836777	1	0.00234813	0.0836777	0.0645004
CDS	LIG_WD40_WDR5_VDV_1	0.882353	0.481147	1	0.486876	0.481147	1
CDS	LIG_WD40_WDR5_WIN_2	0.759277	0.965592	1	0.74182	0.965592	1
CDS	LIG_WRPW_2	1	0	1	0.491272	0	1
CDS	MOD_LATS_1	0.397274	1.46075	1	0.816531	1.46075	1
CDS	MOD_Plk_1	0.999947	0.347811	1	0.00016168	0.347811	0.0250604
CDS	MOD_Plk_4	0.534414	1.00679	1	0.557408	1.00679	1
CDS	TRG_ER_FFAT_1	1	0	1	0.491272	0	1
3'UTR	CLV_MEL_PAP_1	1	0	1	0.566634	0	1
3'UTR	DEG_APCC_TPR_1	1	0	1	0.685112	0	1
3'UTR	DEG_ODPH_VHL_1	1	0	1	0.685112	0	1
3'UTR	DEG_SIAH_1	1	0	1	0.82793	0	1
3'UTR	DEG_SPOP_SBC_1	1	0	1	0.0050438	0	0.0977237
3'UTR	DOC_CYCLIN_RXL_1	1	0	1	0.000517264	0	0.0400879
3'UTR	DOC_PP1_SILK_1	1	0	1	0.82793	0	1
3'UTR	DOC_PP4_FxxP_1	1	0	1	0.00335236	0	0.0742309
3'UTR	LIG_Actin_WH2_1	1	0	1	0.82793	0	1
3'UTR	LIG_Actin_WH2_2	1	0	1	0.0307823	0	0.397604
3'UTR	LIG_BIR_III_2	1	0	1	0.82793	0	1
3'UTR	LIG_BIR_III_3	1	0	1	0.319559	0	1
3'UTR	LIG_BIR_III_4	1	0	1	0.468399	0	1
3'UTR	LIG_CaM_IQ_9	1	0	1	0.685112	0	1
3'UTR	LIG_CtBP_PxDLS_1	1	0	1	0.179354	0	1
3'UTR	LIG_DLG_GKlike_1	1	0	1	0.685112	0	1
3'UTR	LIG_Dynein_DLC8_1	0.433366	2.41957	1	0.922068	2.41957	1
3'UTR	LIG_EH_1	1	0	1	0.319559	0	1
3'UTR	LIG_EH1_1	0.531601	1.61052	1	0.861341	1.61052	1
3'UTR	LIG_eIF4E_1	1	0	1	0.319559	0	1
3'UTR	LIG_LIR_Gen_1	0.997197	0.269543	1	0.0119572	0.269543	0.205929
3'UTR	LIG_MAD2	1	0	1	0.179354	0	1
3'UTR	LIG_PDZ_Wminus1_1	1	0	1	0.82793	0	1
3'UTR	LIG_PTB_Apo_2	0.899828	0.429827	1	0.358561	0.429827	1
3'UTR	LIG_WD40_WDR5_VDV_1	1	0	1	0.566634	0	1
3'UTR	LIG_WD40_WDR5_WIN_2	1	0	1	0.685112	0	1
3'UTR	LIG_WRPW_2	1	0	1	0.82793	0	1
3'UTR	MOD_LATS_1	0.852216	0.528467	1	0.463484	0.528467	1
3'UTR	MOD_Plk_1	0.994349	0.362214	1	0.0177881	0.362214	0.250651
3'UTR	MOD_Plk_4	0.99922	0.342877	1	0.00249679	0.342877	0.0645004
3'UTR	TRG_ER_FFAT_1	1	0	1	0.82793	0	1
Isoform	CLV_MEL_PAP_1	0.202113	6.54227	1	0.985498	6.54227	1
Isoform	DEG_APCC_TPR_1	1	0	1	0.860424	0	1
Isoform	DEG_ODPH_VHL_1	1	0	1	0.860424	0	1
Isoform	DEG_SIAH_1	1	0	1	0.927681	0	1
Isoform	DEG_SPOP_SBC_1	0.0016	5.55584	0.0225454	0.999759	5.55584	1
Isoform	DOC_CYCLIN_RXL_1	9.7566e-05	6.41304	0.00189034	0.999987	6.41304	1
Isoform	DOC_PP1_SILK_1	1	0	1	0.927681	0	1
Isoform	DOC_PP4_FxxP_1	5.76367008449807e-7	11.8532	1.78674e-05	1	11.8532	1
Isoform	LIG_Actin_WH2_1	0.0723192		0.589972	1		1
Isoform	LIG_Actin_WH2_2	9.08568e-05	10.3046	0.00189034	0.999993	10.3046	1
Isoform	LIG_BIR_III_2	1	0	1	0.927681	0	1
Isoform	LIG_BIR_III_3	1	0	1	0.635496	0	1
Isoform	LIG_BIR_III_4	0.260251	4.36357	1	0.972299	4.36357	1
Isoform	LIG_CaM_IQ_9	1	0	1	0.860424	0	1
Isoform	LIG_CtBP_PxDLS_1	0.000144291	18.7868	0.00248501	0.999994	18.7868	1
Isoform	LIG_DLG_GKlike_1	1	0	1	0.860424	0	1
Isoform	LIG_Dynein_DLC8_1	1	0	1	0.797887	0	1
Isoform	LIG_EH_1	0.000302711	28.8853	0.00469203	0.999992	28.8853	1
Isoform	LIG_EH1_1	0.260251	4.36357	1	0.972299	4.36357	1
Isoform	LIG_eIF4E_1	0.364504	2.61206	1	0.936794	2.61206	1
Isoform	LIG_LIR_Gen_1	7.42436428356566e-10	13.9008	1.15077646395268e-7	1	13.9008	1
Isoform	LIG_MAD2	1.61953578574315e-7	56.9807	8.3676e-06	1	56.9807	1
Isoform	LIG_PDZ_Wminus1_1	1	0	1	0.927681	0	1
Isoform	LIG_PTB_Apo_2	1.13086116867776e-7	34.1095	8.3676e-06	1	34.1095	1
Isoform	LIG_WD40_WDR5_VDV_1	0.202113	6.54227	1	0.985498	6.54227	1
Isoform	LIG_WD40_WDR5_WIN_2	1	0	1	0.860424	0	1
Isoform	LIG_WRPW_2	0.0723192		0.589972	1		1
Isoform	MOD_LATS_1	0.532133	1.43895	1	0.841646	1.43895	1
Isoform	MOD_Plk_1	4.06378473570997e-7	8.23621	1.57472e-05	1	8.23621	1
Isoform	MOD_Plk_4	1.12293e-05	5.75451	0.00029009	0.999998	5.75451	1
Isoform	TRG_ER_FFAT_1	1	0	1	0.927681	0	1
ncRNA	CLV_MEL_PAP_1	1	0	1	0.652841	0	1
ncRNA	DEG_APCC_TPR_1	1	0	1	0.752843	0	1
ncRNA	DEG_ODPH_VHL_1	1	0	1	0.752843	0	1
ncRNA	DEG_SIAH_1	1	0	1	0.86783	0	1
ncRNA	DEG_SPOP_SBC_1	0.981079	0.238696	1	0.103008	0.238696	1
ncRNA	DOC_CYCLIN_RXL_1	0.386807	1.25986	1	0.778403	1.25986	1
ncRNA	DOC_PP1_SILK_1	1	0	1	0.86783	0	1
ncRNA	DOC_PP4_FxxP_1	0.55105	1.05456	1	0.666625	1.05456	1
ncRNA	LIG_Actin_WH2_1	1	0	1	0.86783	0	1
ncRNA	LIG_Actin_WH2_2	0.714998	0.814116	1	0.566695	0.814116	1
ncRNA	LIG_BIR_III_2	1	0	1	0.86783	0	1
ncRNA	LIG_BIR_III_3	1	0	1	0.424728	0	1
ncRNA	LIG_BIR_III_4	0.434095	2.20581	1	0.91365	2.20581	1
ncRNA	LIG_CaM_IQ_9	0.017182		0.19023	1		1
ncRNA	LIG_CtBP_PxDLS_1	1	0	1	0.275349	0	1
ncRNA	LIG_DLG_GKlike_1	1	0	1	0.752843	0	1
ncRNA	LIG_Dynein_DLC8_1	0.347159	3.31228	1	0.952846	3.31228	1
ncRNA	LIG_EH_1	1	0	1	0.424728	0	1
ncRNA	LIG_EH1_1	1	0	1	0.565905	0	1
ncRNA	LIG_eIF4E_1	1	0	1	0.424728	0	1
ncRNA	LIG_LIR_Gen_1	0.213299	1.48861	1	0.886313	1.48861	1
ncRNA	LIG_MAD2	0.724651	0.817691	1	0.661648	0.817691	1
ncRNA	LIG_PDZ_Wminus1_1	1	0	1	0.86783	0	1
ncRNA	LIG_PTB_Apo_2	0.82213	0.589808	1	0.513554	0.589808	1
ncRNA	LIG_WD40_WDR5_VDV_1	1	0	1	0.652841	0	1
ncRNA	LIG_WD40_WDR5_WIN_2	0.247157	6.61934	1	0.982818	6.61934	1
ncRNA	LIG_WRPW_2	1	0	1	0.86783	0	1
ncRNA	MOD_LATS_1	1	0	1	0.238121	0	1
ncRNA	MOD_Plk_1	0.00382391	2.6943	0.0493921	0.998734	2.6943	1
ncRNA	MOD_Plk_4	0.324977	1.22077	1	0.784136	1.22077	1
ncRNA	TRG_ER_FFAT_1	1	0	1	0.86783	0	1
